# Benchmarking Bayesian colocalization methods in validating Mendelian randomization-identified targets

**DOI:** 10.1101/2024.10.14.617627

**Authors:** Wenmin Zhang, Satoshi Yoshiji, Robert Sladek, Josée Dupuis, Tianyuan Lu

## Abstract

Mendelian randomization (MR) is an important tool for identifying potential biomarkers and drug targets. Colocalization analysis is crucial for validating MR findings and guarding against confounding due to linkage disequilibrium. We aim to benchmark the performance of four Bayesian colocalization methods in validating MR-based target discoveries from circulating proteins for cardiometabolic traits. We assessed the associations between circulating levels of 1,535 proteins and five cardiometabolic traits, followed by colocalization analyses using coloc, coloc+SuSiE, PWCoCo and SharePro. All methods demonstrated well-controlled false discoveries. SharePro demonstrated the highest frequency in supporting 160 (79.6%) of the 201 Bonferroni-significant protein-trait associations identified by MR, compared to coloc (supporting 40.3% of these associations), coloc+SuSiE (46.8%), and PWCoCo (45.8%), and was robust to varying prior colocalization probabilities. Protein-trait associations supported by SharePro were more likely to agree with significant gene-level associations identified in exome-wide association studies and implicate known drug targets. Eight protein-trait associations were exclusively supported by SharePro, suggesting potential cardiometabolic biomarkers or drug targets, such as HSF1 and HAVCR2. In summary, SharePro most often supports statistically significant associations identified through MR for cardiometabolic traits. Combining multiple lines of evidence using different methods may substantially increase the yield of biomarker and drug target discovery programs.
