## Supplementary Table 3 for "Benchmarking Bayesian colocalization methods in validating Mendelian randomization-identified targets"

### Sheet: Sheet1
Table S3. Assessment of colocalization for protein-trait associations with a p-value > 0.9 in Mendelian randomization.
Protein:SOMAmer ID	Outcome	-log10(MR p-value, unadjusted)	coloc colocalization probability, prior=1e-5	coloc+SuSiE colocalization probability, prior=1e-5	PWCoCo colocalization probability, prior=1e-5	SharePro colocalization probability, prior=1e-5
ACP6:5742_14	DBP	0.04529	0.0133976	0.0133976	0.013399	0.0003
AKR7A2:4188_1	DBP	0.0105851	0.00168114	0.00168114	0.00168156	0
ALKBH3:18401_18	DBP	0.00967807	0.00298369	0.00298369	0.00301541	0.0015
AMY2A:18917_53	DBP	0.0190013	0.00487292	0.00487292	0.00487292	0
AMY2B:15556_49	DBP	0.00488575	0.00354746	0.00354746	0.00416223	0
AP1G2:12714_38	DBP	0.0396655	0.00742931	0.00742931	0.00749682	0.0001
APOA1BP:16621_77	DBP	0.0141501	0.00474038	0.00474038	0.00474038	0
ARG2:17752_24	DBP	0.0441984	0.00232122	0.00232122	0.00232122	0
ATRN:15499_11	DBP	0.0110015	0.0074071	0.0074071	0.00740917	0.0001
BPI:4126_22	DBP	0.0210742	0.00140204	0.00140204	0.00140345	0
BTD:15644_1	DBP	0.0279291	0.00236442	0.00236442	0.00236455	0
C1QC:14100_63	DBP	0.00612946	0.00351653	0.00351653	0.00427981	0.0001
C3:2683_1	DBP	0.0250782	0.00224379	0.00224379	0.00224379	0
C3:4900_8	DBP	0.00144363	0.00214624	0.00214624	0.00214624	0
C5_C6:4482_66	DBP	0.0433061	0.00192733	0.00192733	0.00194788	0
C6:4127_75	DBP	0.0220513	0.0119712	0.0119712	0.0120175	0.0001
C7:2888_49	DBP	0.00827611	0.00441484	0.00441484	0.00441541	0
CA10:13666_222	DBP	0.00459581	0.00548429	0.00548429	0.00548461	0.0001
CA6:3352_80	DBP	0.00144834	3.38087e-06	1.29749e-05	0.00021169	0.0001
CASS4:12855_16	DBP	0.0293959	0.00259741	0.00259741	0.00259741	0
CMBL:19115_13	DBP	0.0226581	0.0020525	0.0020525	0.00225962	0.0001
CNRIP1:18218_48	DBP	0.0319284	0.000899749	0.00153167	0.000899795	0.0001
COL4A3BP:13535_2	DBP	0.0228715	0.00259345	0.00259345	0.00259345	0
COL4A3BP:13950_9	DBP	0.0228715	0.00258054	0.00258054	0.00258054	0
COL9A1:15466_30	DBP	0.0028666	0.00170584	0.00170584	0.00170633	0
CRHBP:6039_24	DBP	0.0363399	0.0017145	0.0017145	0.0017145	0
CRYBB1:17751_68	DBP	0.0449146	0.00155934	0.00155934	0.00258616	0
CRYGD:12366_16	DBP	0.00498245	0.00136054	0.00136054	0.00137504	0.0001
CRYZ:13983_27	DBP	0.0110512	0.00145593	0.00145593	0.00308467	0
CSF1R:13682_47	DBP	0.0361133	0.0284809	0.0284809	0.0284809	0.0001
CST3:2609_59	DBP	0.0211602	0.00201288	0.00201288	0.00205615	0
CXCL2_CXCL3:3148_49	DBP	0.0206921	0.00165152	0.00165152	0.00165152	0
DAPK2:4355_13	DBP	0.00364784	0.00155255	0.00155255	0.00155278	0
DBI:16919_1	DBP	0.00487769	0.00239418	0.00239418	0.00239418	0.0001
DBNL:4978_54	DBP	0.0323768	0.00168769	0.00168769	0.00169102	0
DDT:19237_17	DBP	0.0272613	0.00393985	0.00393985	0.00393985	0
DDX19A:18813_15	DBP	0.0157645	0.00417563	0.00417563	0.00417563	0
DDX19B:5460_60	DBP	0.0157645	0.00417494	0.00417494	0.0041754	0
DSC2:13126_52	DBP	0.0139457	0.00489818	0.00489818	0.00540453	0.0001
EDAR:2977_7	DBP	0.0248706	0.00761307	0.00761307	0.00772261	0
ENGASE:16781_2	DBP	0.0124313	9.07074e-06	9.07074e-06	0.00012295	0.0001
ERO1LB:7994_41	DBP	0.0021603	0.003518	0.003518	0.003518	0.0001
F2:5316_54	DBP	0.00594836	2.33917e-07	0.0570167	9.04684e-05	0.0067
FAIM:16594_44	DBP	0.00203681	0.00401082	0.00401082	0.0040119	0.0001
FCGR2B:3310_62	DBP	0.0297329	0.00207132	0.00207132	0.00251861	0
GC:15589_1	DBP	0.0167351	0.00164139	0.00164139	0.00164139	0
GFRAL:6920_1	DBP	0.0332978	0.0003339	0.000983965	0.000334981	0.0008
GNPTG:10666_7	DBP	0.000820393	0.00610825	0.00610825	0.00610859	0.0001
GSTZ1:16872_248	DBP	0.0162161	0.00166598	0.00166598	0.0017135	0
HEXB:15470_11	DBP	0.0201111	0.00247026	0.00247026	0.00542686	0
HGD:9832_33	DBP	0.0338577	0.0022943	0.0022943	0.00319776	0
HMG20B:11551_16	DBP	0.0435983	0.0008508	0.0008508	0.000851498	0.0001
HPCAL1:17791_25	DBP	0.0243362	0.00239278	0.00239278	0.00239321	0
HS6ST1:5465_32	DBP	0.000136068	0.00691054	0.00691054	0.00691054	0.0002
IDE:3197_70	DBP	0.0103214	0.00164593	0.00164593	0.00164593	0
IGSF8:6984_6	DBP	0.00279637	0.00191202	0.00191202	0.00191202	0
IL12B:13733_5	DBP	0.0447546	2.08174e-07	4.13491e-06	6.90714e-06	0.0003
IL1R1:2991_9	DBP	0.0313081	0.00173508	0.00173508	0.00180139	0
ITGA2:15603_20	DBP	0.0425733	0.00160501	0.00160501	0.00160618	0
KLK14:15544_25	DBP	0.0130579	0.00328099	0.00328099	0.00341279	0.0001
KLK3:8468_19	DBP	0.0175395	0.018824	0.018824	0.018824	0.0005
KLK7:3378_49	DBP	0.0154819	0.0066138	0.0066138	0.00661821	0.0001
KPNA6:13969_24	DBP	0.0262954	0.00487134	0.00487134	0.00496075	0
LARGE:7935_26	DBP	0.024964	0.00157956	0.00157956	0.00157956	0
LDHA:15414_316	DBP	0.0304963	0.00645139	0.00645139	0.00645139	0
LEFTY2:15503_20	DBP	0.0156519	0.00165745	0.00165745	0.00166474	0
LHB:8376_25	DBP	0.0292094	8.46393e-05	8.46393e-05	0.000164204	0.0001
LILRA4:8299_66	DBP	0.0123781	0.00207644	0.00207644	0.00207646	0
LILRB1:5090_49	DBP	0.0234182	0.00375962	0.00375962	0.00417811	0
LYVE1:3206_4	DBP	0.00756193	1.88311e-12	0.00686835	3.18062e-11	0.0004
MAN2B2:9251_28	DBP	0.0257414	0.00226979	0.00226979	0.00226981	0
MAP2K1:2864_2	DBP	0.021119	2.99029e-06	3.07268e-05	8.35182e-06	0.0001
MATN4:7083_74	DBP	0.0263833	0.00198067	0.00198067	0.00198556	0
MDK:2911_27	DBP	0.0404977	0.00174385	0.00174385	0.00203833	0.0001
MIA:2687_2	DBP	0.0108209	1.86768e-05	1.86768e-05	0.000237452	0.0001
MMP12:4496_60	DBP	0.00128296	0.00226443	0.00226443	0.00226639	0
MRC1:2637_77	DBP	0.0222103	0.00627355	0.00627355	0.0114138	0.0001
NADK:13624_17	DBP	0.0148504	0.0480536	0.0480536	0.163175	0.0038
OGN:17224_12	DBP	0.0106038	0.00160877	0.00160877	0.00161033	0
OSMR:10892_8	DBP	0.0083384	0.00154823	0.00154823	0.00155326	0
PDK2:12651_21	DBP	0.0265543	0.00424026	0.00424026	0.00424026	0
PDXK:11098_1	DBP	0.0270462	0.000257072	0.000467519	0.000416672	0.0004
PENK:9076_25	DBP	0.0298398	0.322793	0.322793	0.338744	0.0083
PGM2:18330_7	DBP	0.0323947	0.00186734	0.00186734	0.00186734	0
PIP4K2A:12697_30	DBP	0.0405657	0.00160854	0.00160854	0.00160984	0
PLAU:4158_54	DBP	0.0138029	0.00168371	0.00168371	0.00168385	0
PLXNA4:19560_23	DBP	0.0252548	0.00191573	0.00191573	0.00191573	0
PRCP:5722_78	DBP	0.0333512	0.000337973	0.000337973	0.000342597	0
PRDX3:8358_30	DBP	0.0368626	0.000175635	0.000545539	0.000175635	0.0001
PRSS22:4534_10	DBP	0.00142771	0.00163404	0.00163404	0.0037432	0
PSMB1:12612_37	DBP	0.0219187	0.0016223	0.0016223	0.0016223	0
PYGL:11441_11	DBP	0.0244082	3.77803e-06	3.77803e-06	3.01569e-05	0.0001
RARRES1:8398_277	DBP	0.0289428	7.90488e-08	7.90488e-08	2.49359e-06	0.0001
RETN:3046_31	DBP	0.042437	2.77308e-19	0.00299199	2.79814e-19	0.0001
REXO2:13590_1	DBP	0.000329461	0.00186276	0.00186276	0.00186276	0
RFK:13059_33	DBP	0.0453115	0.0119155	0.0119155	0.011937	0.0002
RGMB:3331_8	DBP	0.0388119	0.00300366	0.00300366	0.00322737	0.0001
RNASE2:8394_56	DBP	0.0197899	0.00156653	0.00156653	0.00156654	0
ROR2:7861_9	DBP	0.0181315	0.00282122	0.00282122	0.00282521	0.0001
SAA4:15516_12	DBP	0.0388446	0.00157819	0.00157819	0.00432623	0.0002
SDF2L1:6990_44	DBP	0.0203251	0.00685562	0.00685562	0.00685562	0
SIGLEC1:4464_10	DBP	0.0033491	0.00415207	0.00415207	0.00611884	0
SIGLEC14:8248_222	DBP	0.0379508	0.00339908	0.00339908	0.00339926	0
SPINK5:8028_22	DBP	0.0454792	0.00156851	0.00156851	0.00156883	0
SPINT1:2828_82	DBP	0.0121735	7.65389e-08	1.8615e-07	9.36678e-07	0.0001
SRA1:18220_141	DBP	0.0241023	0.00161088	0.00161088	0.00161088	0
TBCE:11211_7	DBP	0.0062289	0.00278636	0.00278636	0.00301575	0.0001
TEC:16079_2	DBP	0.0323479	0.00165737	0.00165737	0.00165737	0
TGFBI:3283_21	DBP	0.0166595	0.00169734	0.00169734	0.00243896	0
TIMP4:6462_12	DBP	0.0250026	0.00366438	0.00366438	0.00403682	0.0001
TLR3:16918_198	DBP	0.00867096	0.0016675	0.0016675	0.00166752	0
TNFRSF1B:8368_102	DBP	0.0123804	6.29488e-34	2.13442e-11	7.39044e-30	0.0003
TNR:11302_237	DBP	0.0145089	0.000588725	0.000588725	0.000588725	0.0001
UNC5D:16307_22	DBP	0.0227191	0.00650805	0.00650805	0.0073417	0.0001
VIM:15540_6	DBP	0.0123437	0.00588117	0.00588117	0.00588956	0.0007
XRCC4:9886_28	DBP	0.0361666	0.00258024	0.00258024	0.00258024	0
YWHAB:14156_33	DBP	0.0153872	0.00178681	0.00178681	0.00178681	0
ZFAND1:19173_5	DBP	0.0363422	0.0015517	0.0015517	0.0015517	0
ACOT13:17675_17	SBP	0.0414144	0.00193142	0.00193142	0.00193142	0
ADI1:12457_10	SBP	0.0107863	0.00169253	0.00169253	0.00169253	0
AKR7A3:18173_11	SBP	0.0429576	0.00161109	0.00161109	0.00347955	0
ALCAM:5451_1	SBP	0.0332311	0.00257554	0.00257554	0.0077486	0.0001
ANGPT2:2602_2	SBP	0.0346408	0.000283308	0.00108788	0.000283308	0.0001
AP2A2:13621_31	SBP	0.0294437	0.000175626	0.000175626	0.000175626	0.0002
ARG2:17752_24	SBP	0.00494921	0.00231252	0.00231252	0.00231252	0
ARSA:3583_54	SBP	0.0109287	0.00213842	0.00213842	0.00260118	0
ARSK:8269_327	SBP	0.0356886	0.00463426	0.00463426	0.00464621	0
ASRGL1:18313_4	SBP	0.0317569	0.00493882	0.00493882	0.00561425	0.0001
BTNL8:9026_40	SBP	0.0191503	0.00257408	0.00257408	0.00258409	0
C5:2381_52	SBP	0.040525	0.0390056	0.0390056	0.039023	0.0013
C7:2888_49	SBP	0.00262716	0.00483721	0.00483721	0.00483774	0.0001
CA1:4969_2	SBP	0.00951223	0.00727095	0.00727095	0.00727095	0
CAMKK1:18860_2	SBP	0.0177186	0.00170425	0.00170425	0.00170425	0
CAPNS1_CAPN1:2668_70	SBP	0.0203713	5.72124e-09	1.10301e-07	7.2113e-09	0.0002
CBR1:12381_26	SBP	0.0120553	0.000574351	0.000574351	0.000574351	0.0001
CCL15:18289_16	SBP	0.0395024	0.00303888	0.00303888	0.00303891	0
CCL23:2913_1	SBP	0.0158169	0.0026186	0.0026186	0.0171359	0
CCL4L2_CCL4L1:2781_63	SBP	0.0231444	0.00270262	0.00270262	0.00270294	0.0001
CEL:9796_4	SBP	0.0115972	0.00557809	0.00557809	0.00580067	0.0001
CFHR1:15468_14	SBP	0.000632976	5.99251e-06	5.99251e-06	9.40898e-05	0.0001
CLEC1B:4332_6	SBP	0.005929	0.00225382	0.00225382	0.00225382	0.0001
CLPS:5749_53	SBP	0.0415375	8.81523e-06	0.000169277	2.11285e-05	0.0001
CNRIP1:18218_48	SBP	0.0421692	0.000631659	0.000631659	0.000631685	0.0001
CNTN4:3298_52	SBP	0.00735306	0.00750619	0.00750619	0.00750799	0.0002
CR1:19556_12	SBP	0.0397891	0.00400339	0.00400339	0.00400677	0.0001
CYB5D2:10924_258	SBP	0.00324331	0.00624397	0.00624397	0.00624423	0
DBI:16919_1	SBP	0.0197869	0.00191627	0.00191627	0.00191629	0
ECH1:12662_82	SBP	0.00326136	0.00245767	0.00245767	0.00245768	0
ELANE:13671_40	SBP	0.00967579	0.00245929	0.00245929	0.00245929	0
EPHA1:3431_54	SBP	0.0119218	0.00303031	0.00303031	0.0030304	0
EPHA4:16288_17	SBP	0.00257902	0.0016596	0.0016596	0.00231281	0.0001
F2:4157_2	SBP	0.0406179	1.64404e-12	0.000459687	9.40579e-12	0.008
F2:5316_54	SBP	0.0334692	1.87968e-08	0.000197504	2.04068e-08	0.0027
FCN1:15582_25	SBP	0.0283685	0.00157878	0.00157878	0.00157913	0
FCRLB:15583_18	SBP	0.0416974	0.00426028	0.00426028	0.00428284	0.0001
FGL1:5581_28	SBP	0.0244053	0.00233671	0.00233671	0.01098	0.0001
GABARAPL2:12494_99	SBP	0.00130993	2.83253e-09	2.83253e-09	1.34101e-08	0.0001
GCLM:18214_2	SBP	0.0420968	0.00126219	0.00126219	0.00126219	0
GDF15:4374_45	SBP	0.0287462	1.41101e-05	3.21192e-05	5.64082e-05	0.0001
GKN2:6416_8	SBP	0.0189856	0.00135923	0.00135923	0.00135924	0
GLYAT:19506_6	SBP	0.0217638	4.12296e-05	7.04155e-05	0.000205337	0.0001
GNPTG:10666_7	SBP	0.0132603	0.00704976	0.00704976	0.00706546	0.0002
GPC6:5350_14	SBP	0.0435118	0.00445394	0.00445394	0.00448225	0.0001
GPX7:8345_27	SBP	0.0186533	0.00217573	0.00217573	0.00220671	0
GSTO1:12436_84	SBP	0.0370927	4.87782e-06	4.52565e-05	4.38617e-05	0.0001
GZMK:9545_156	SBP	0.0187297	0.00158676	0.00158676	0.00158676	0
HEXB:15470_11	SBP	0.0433629	0.00242775	0.00242775	0.00527756	0
HFE2:3332_57	SBP	0.0412093	0.00636345	0.00636345	0.00636345	0
HGD:9832_33	SBP	0.0371287	0.00227163	0.00227163	0.0031965	0
HSP90B1:6393_63	SBP	0.0351941	0.00168345	0.00168345	0.00273581	0
HTATIP2:7753_21	SBP	0.0272123	0.00193241	0.00193241	0.00202381	0
HTN3:10603_1	SBP	0.0262008	0.00591251	0.00591251	0.00591251	0
IDE:3197_70	SBP	0.0320859	0.00133165	0.00133165	0.00133165	0
IGDCC4:9793_145	SBP	0.0300034	0.00733336	0.00733336	0.00733346	0
IL12B:13733_5	SBP	0.00284315	2.49084e-09	0.000426367	1.70571e-08	0.0002
IL17RD:3376_49	SBP	0.0131137	0.00184586	0.00184586	0.00184851	0
IL1R1:2991_9	SBP	0.000126142	0.00203517	0.00203517	0.00203517	0
IL22RA2:5087_5	SBP	0.0238556	0.00037559	0.00037559	0.000752455	0.0001
ITPA:18916_25	SBP	0.0201631	0.00240223	0.00240223	0.00240271	0.0001
KLK10:6227_1	SBP	0.0128532	0.0035083	0.0035083	0.00355256	0.0001
KLK12:3199_54	SBP	0.0140391	0.00158322	0.00158322	0.00158322	0
LAG3:9950_229	SBP	0.00960172	0.00110535	0.00110535	0.00110784	0
LDHA:15414_316	SBP	0.0352978	0.00668831	0.00668831	0.00668831	0
LGALS8:4909_68	SBP	0.0257682	0.00492569	0.00492569	0.005109	0
LIFR:5837_49	SBP	0.0378338	0.00083961	0.00083961	0.000842728	0
LRRTM4:6572_10	SBP	0.0214072	0.001999	0.001999	0.001999	0
LTF:2780_35	SBP	0.000126968	0.00960767	0.00960767	0.00966702	0.0001
LY9:3324_51	SBP	0.00360793	0.00191541	0.00191541	0.00191791	0
MANBA:6382_17	SBP	0.0119187	1.47714e-07	1.39717e-06	1.48739e-07	0.0002
MMP10:8479_4	SBP	0.00769147	0.000481	0.000481	0.000481002	0.0001
MTHFD1:12575_30	SBP	0.0123943	0.00155085	0.00155085	0.00155085	0
MTIF3:7852_9	SBP	0.0341655	1.19066e-07	1.19066e-07	2.35978e-06	0.0001
NAGK:3894_15	SBP	0.00270009	0.0019378	0.0019378	0.0022768	0
NCAM2:6507_16	SBP	0.0244491	0.0123185	0.0123185	0.0123194	0.0002
NUDCD3:4254_6	SBP	0.0115606	0.00178467	0.00178467	0.00178467	0
PALM:18306_1	SBP	0.0168793	0.00658172	0.00658172	0.00658172	0
PECR:17776_15	SBP	0.0141231	0.00305705	0.00305705	0.00305705	0
PLXNA4:19560_23	SBP	0.0185776	0.00181605	0.00181605	0.00181605	0
PLXND1:19561_216	SBP	0.0298946	0.00162388	0.00162388	0.00257095	0
POFUT1:5634_39	SBP	0.0452589	0.000523076	0.000523076	0.000523348	0.0001
PPIL1:9884_8	SBP	0.032089	0.00487721	0.00487721	0.00487726	0.0001
PRPSAP2:19150_20	SBP	0.0149969	0.00157751	0.00157751	0.00157754	0
PRTN3:13720_95	SBP	0.0120759	0.00182797	0.00182797	0.00182806	0
PSAT1:18342_2	SBP	0.0120487	0.00188889	0.00188889	0.00188889	0
RAB2B:19253_82	SBP	0.00333354	0.00222693	0.00222693	0.00222693	0
RARRES1:8398_277	SBP	0.0319673	2.04906e-06	2.04906e-06	2.26996e-05	0.0001
RBM17:17391_10	SBP	0.0389563	0.00413087	0.00413087	0.00414107	0
RET:3220_40	SBP	0.0264555	0.00783087	0.00783087	0.0137414	0.0001
RFK:13059_33	SBP	0.01843	0.00538775	0.00538775	0.00540066	0.0002
RMDN1:7096_30	SBP	0.0273449	0.00172937	0.00172937	0.00173361	0
RNASE2:8394_56	SBP	0.039227	0.00148205	0.00148205	0.00148206	0
ROR2:7861_9	SBP	0.00947044	0.00260339	0.00260339	0.00260339	0.0003
SAR1A:17726_3	SBP	0.00508703	0.00150561	0.00150561	0.00150561	0
SCARF2:8956_96	SBP	0.0032288	0.00409097	0.00409097	0.0044156	0.0001
SCO2:16851_50	SBP	0.0104589	0.00274806	0.00274806	0.00274825	0
SDSL:17777_31	SBP	0.00493859	0.00448336	0.00448336	0.00450216	0
SEMA3G:5628_21	SBP	0.0396784	0.00146473	0.00146473	0.00146585	0
SEMA4D:5737_61	SBP	0.0234082	0.00195973	0.00195973	0.00195985	0
SERPINA10:13119_26	SBP	0.0119699	2.86929e-05	2.86929e-05	4.44893e-05	0.0001
SERPINA3:2879_9	SBP	0.024628	2.79054e-05	0.000122887	4.24465e-05	0.0001
SERPINA9:7266_4	SBP	0.0451092	2.995e-05	2.995e-05	4.75704e-05	0.0001
SERPINB8:19130_81	SBP	0.0278628	0.00970024	0.00970024	0.00978814	0.0002
SIGLEC9:3007_7	SBP	0.0106949	0.00156708	0.00156708	0.00156708	0
SIRPB1:6247_9	SBP	0.00123652	0.0021416	0.0021416	0.00262319	0
SORD:15447_45	SBP	0.0294564	0.00303869	0.00303869	0.0605475	0
SPARCL1:4467_49	SBP	0.0258777	0.00173122	0.00173122	0.0017398	0
SPINK5:8028_22	SBP	0.0393914	0.000219087	0.000640152	0.000219226	0
SULT1C2:17811_78	SBP	0.00774549	0.00202714	0.00202714	0.00202714	0
TAC1:9337_43	SBP	0.0438744	0.00253034	0.00253034	0.00253078	0
TAPBPL:6364_7	SBP	0.0309772	0.00116864	0.00116864	0.00116894	0
TP53I3:17748_21	SBP	0.0022634	0.000211	0.000211	0.000211	0.0001
TREM1:9266_1	SBP	0.015701	0.00346427	0.00346427	0.00717534	0.0001
TREM2:16300_4	SBP	0.000410772	0.0077722	0.0077722	0.00777335	0
TSG101:13044_5	SBP	0.00212102	0.00167989	0.00167989	0.00167989	0
TTL:13973_62	SBP	0.0188663	0.000136514	0.000136514	0.000136514	0.0001
UBE2F:18213_30	SBP	0.0270573	0.00172328	0.00172328	0.00172328	0
UGT1A1:17702_53	SBP	0.033185	0.00158926	0.00158926	0.00159009	0
VWF:3050_7	SBP	0.0433524	0.00669851	0.00669851	0.00669871	0
WWOX:17724_3	SBP	0.0317364	0.001515	0.001515	0.00151527	0
XRCC4:9886_28	SBP	0.022631	0.00256597	0.00256597	0.00256597	0
XXYLT1:6375_75	SBP	0.0110028	0.00428557	0.00428557	0.00428557	0.0002
ACAA1:17782_23	HbA1c	0.0416617	0.000659853	0.000659853	0.000659871	0.0001
ACADM:17333_20	HbA1c	0.0320145	0.00180672	0.00180672	0.0018154	0
ACBD7:13563_259	HbA1c	0.010345	0.00331201	0.00331201	0.00331201	0
ADH4:8325_37	HbA1c	0.0222805	0.00155468	0.00155468	0.00155468	0
ADSSL1:13998_26	HbA1c	0.0194977	0.00402114	0.00402114	0.00847898	0.0001
AKR1A1:4192_10	HbA1c	0.0450238	8.27967e-13	3.39403e-06	2.53086e-11	0.0003
AKR7A2:4188_1	HbA1c	0.0399544	0.000174482	0.000174482	0.000177638	0.0001
AMY2B:15556_49	HbA1c	0.0127129	0.00448608	0.00448608	0.0128776	0.0003
ANG:4874_3	HbA1c	0.0249498	5.93837e-12	1.05737e-11	8.50459e-12	0.0001
ANXA1:4960_72	HbA1c	0.0156953	0.00384341	0.00384341	0.00385057	0
AOC1:15486_126	HbA1c	0.00539433	0.000211326	0.000211326	0.000330886	0.0001
APOF:12370_30	HbA1c	0.0410749	0.00272937	0.00272937	0.00272937	0
ATRN:15499_11	HbA1c	0.00994029	0.00715773	0.00715773	0.00715911	0
B3GALTL:5727_35	HbA1c	0.00900609	0.00182272	0.00182272	0.00182301	0.0001
BST1:4535_50	HbA1c	0.0291063	0.00535608	0.00535608	0.140812	0.0001
BTC:13088_397	HbA1c	0.00253885	0.00376112	0.00376112	0.00376999	0.0001
C1QTNF5:7810_20	HbA1c	0.00457409	1.0768e-09	5.38078e-05	2.19257e-08	0.0001
C3:4480_59	HbA1c	0.00994674	0.00160229	0.00160229	0.00161035	0
C3:5803_24	HbA1c	0.0296893	0.00160931	0.00160931	0.00191458	0
C5:2381_52	HbA1c	0.0214295	1.11631e-12	1.41373e-12	4.20502e-12	0.0001
CA13:3420_21	HbA1c	0.0205981	0.00349129	0.00349129	0.00350763	0
CCL5:5480_49	HbA1c	0.0152596	0.00208628	0.00208628	0.0020904	0
CD163:5028_59	HbA1c	0.037965	0.0027641	0.0027641	0.0027641	0
CD59:11514_196	HbA1c	0.0354619	0.00178466	0.00178466	0.00220452	0
CDH17:16613_3	HbA1c	0.0368675	0.000314675	0.000763408	0.000314878	0.0001
CHGA:8476_11	HbA1c	0.0319723	0.00273529	0.00273529	0.00273529	0.0002
CHI3L1:11104_13	HbA1c	0.0402999	9.20129e-12	9.20129e-12	3.24496e-10	0.0001
CHL1:8958_51	HbA1c	0.0183056	0.0023649	0.0023649	0.00439527	0
CLSTN1:15521_4	HbA1c	0.0300143	0.00621892	0.00621892	0.00622071	0
CLSTN2:18882_7	HbA1c	0.0286908	0.00254928	0.00254928	0.00358204	0
COL9A1:15466_30	HbA1c	0.0126846	0.00175771	0.00175771	0.00175921	0
CPB1:15375_49	HbA1c	0.0401893	0.00178144	0.00178144	0.00178494	0
CPXM1:6255_74	HbA1c	0.0374644	0.0029382	0.0029382	0.00320458	0
CROT:13929_27	HbA1c	0.00841726	0.00250406	0.00250406	0.00250435	0
CST7:3302_58	HbA1c	0.0433121	0.0017725	0.0017725	0.0017725	0.0001
CTSD:5508_62	HbA1c	0.00408625	1.85668e-16	1.39735e-05	2.01792e-16	0.0002
CTSZ:4971_1	HbA1c	0.00335934	2.42165e-06	2.42165e-06	1.52676e-05	0.0001
CXCL12:3516_60	HbA1c	0.0435258	0.00182162	0.00182162	0.00182162	0
CXCL2_CXCL3:3148_49	HbA1c	0.0210395	0.00170577	0.00170577	0.00170577	0
DCLK1:17156_72	HbA1c	0.0388738	0.0019112	0.0019112	0.0019112	0
ECH1:12662_82	HbA1c	0.0316543	0.000413265	0.000413265	0.000413265	0.0001
ECI1:19367_34	HbA1c	0.0112045	0.00216165	0.00216165	0.00217742	0
ENDOU:5656_53	HbA1c	0.00176389	7.86314e-20	2.52303e-05	9.5431e-19	0.0003
ENGASE:16781_2	HbA1c	0.000986592	1.10212e-06	1.10212e-06	4.15253e-06	0.0001
EPHA10:5076_53	HbA1c	0.0167707	1.2325e-06	1.2325e-06	3.02751e-05	0.0001
FAH:11424_4	HbA1c	0.0116296	0.00643709	0.00643709	0.00643709	0.0002
FAIM:16594_44	HbA1c	0.0200045	2.41863e-12	7.56523e-10	3.248e-11	0.0001
FAM3B:5618_50	HbA1c	0.0254215	0.00381452	0.00381452	0.00382659	0
FBLN5:15585_304	HbA1c	0.00168075	0.00176948	0.00176948	0.00176948	0
FCGR2B:3310_62	HbA1c	0.0436275	0.00191313	0.00191313	0.00191363	0
FLRT2:13122_19	HbA1c	0.00902547	0.00283551	0.00283551	0.00284411	0.0003
FLT4:16035_8	HbA1c	0.0252787	0.00243952	0.00243952	0.00243952	0
FRZB:13740_51	HbA1c	0.0226039	0.00242373	0.00242373	0.00242385	0
FSTL1:13112_179	HbA1c	0.0356625	0.00175653	0.00175653	0.00175662	0
GALNT16:8923_94	HbA1c	0.00308985	0.000402405	0.000402405	0.000625183	0.0001
GFRA2:2515_14	HbA1c	0.00333708	0.00546972	0.00546972	0.00547281	0.0001
GKN2:6416_8	HbA1c	0.012462	2.3444e-06	2.61087e-06	9.94866e-05	0.0001
GPC6:5350_14	HbA1c	0.0152462	0.000135736	0.000142113	0.000135736	0.0001
GXYLT1:8229_1	HbA1c	0.0122201	0.00198748	0.00198748	0.00200789	0
HPSE:5604_30	HbA1c	0.0165157	0.00189401	0.00189401	0.00189401	0
IGF2R:16057_6	HbA1c	0.0343598	1.76175e-10	1.73728e-05	5.84453e-10	0.0003
IGFALS:6605_17	HbA1c	0.007778	0.000611503	0.000611503	0.00158161	0.0001
IL12B_IL23A:10365_132	HbA1c	0.0417891	2.92756e-11	1.91691e-10	5.04005e-11	0.0002
IL6ST:2620_4	HbA1c	0.0364815	1.06889e-06	1.19063e-05	3.83885e-06	0.0001
ITIH2:9326_33	HbA1c	0.0222662	0.00100766	0.00100766	0.00100766	0.0001
KCNAB2:10015_119	HbA1c	0.00788726	0.000686511	0.000686511	0.000938516	0
KIAA1467:9981_18	HbA1c	0.0316871	5.15775e-05	0.00155482	5.15775e-05	0.0001
KLK11:2831_29	HbA1c	0.0408391	3.50538e-21	4.07756e-07	5.66673e-21	0.0005
LDHA:15414_316	HbA1c	0.026121	0.00665316	0.00665316	0.00665316	0
LRP8:3323_37	HbA1c	0.0340813	1.25893e-06	1.94425e-06	7.43793e-06	0.0001
LRRC15:6557_50	HbA1c	0.022518	0.0053436	0.0053436	0.00549715	0.0001
LY9:3324_51	HbA1c	0.0172086	0.00192965	0.00192965	0.00193266	0
LYN:3453_87	HbA1c	0.03041	0.00213994	0.00213994	0.00213994	0
LYPLAL1:12428_2	HbA1c	0.0111411	0.000122132	0.000139597	0.000122346	0.0001
MLYCD:11538_216	HbA1c	0.0252756	0.00192097	0.00192097	0.00192097	0.0001
MMP12:4496_60	HbA1c	0.0181752	0.00171324	0.00171324	0.00171609	0
MMP16:9719_145	HbA1c	0.0036167	0.00171926	0.00171926	0.00171926	0
MMP7:2789_26	HbA1c	0.0272058	0.00314458	0.00314458	0.00314458	0.0001
MRVI1:8255_34	HbA1c	0.000747117	3.92227e-20	0.000947184	8.27046e-18	0.0003
MTIF3:7852_9	HbA1c	0.0155836	5.24009e-11	5.24009e-11	5.29507e-11	0.0001
NAGLU:15509_2	HbA1c	0.0106321	8.1793e-07	6.6353e-06	2.04166e-05	0.0001
NRP1:5542_22	HbA1c	0.00311065	0.00168771	0.00168771	0.00168771	0
NRXN3:16323_8	HbA1c	0.0194212	0.00154001	0.00154001	0.00154001	0
OLFM2:19377_14	HbA1c	0.0325433	5.39389e-05	5.39389e-05	0.000153184	0.0001
PATE4:8065_245	HbA1c	0.0259685	0.00174615	0.00174615	0.00174615	0
PDIA5:5593_11	HbA1c	0.0360925	4.07531e-81	4.07531e-81	7.48747e-81	0.0002
PGLYRP3:10561_5	HbA1c	0.0121565	0.00373642	0.00373642	0.00750342	0
PGP:18235_16	HbA1c	0.00164015	0.00401802	0.00401802	0.00401802	0
PI3:4982_54	HbA1c	0.0204695	0.0019765	0.0019765	0.00198291	0
PLEKHA1:12459_13	HbA1c	0.0215561	1.41775e-06	1.26368e-05	2.27762e-05	0.0003
PLXNA4:19560_23	HbA1c	0.0233924	0.00191623	0.00191623	0.00191623	0
PMM1:17408_2	HbA1c	0.0155084	0.00201754	0.00201754	0.00201754	0
PNKP:13657_2	HbA1c	0.0427034	0.0283268	0.0283268	0.0415361	0.0006
PNLIPRP1:6627_25	HbA1c	0.0180266	0.00162117	0.00162117	0.0016916	0.0001
POFUT1:5634_39	HbA1c	0.0364622	0.000550731	0.000550731	0.000550862	0.0001
PPCS:17843_30	HbA1c	0.0234405	7.1887e-05	7.1887e-05	7.18871e-05	0.0001
PSG4:5649_83	HbA1c	0.0199641	0.00176128	0.00176128	0.00205249	0.0001
PYGL:11441_11	HbA1c	0.0272737	8.85365e-07	8.85365e-07	9.42901e-07	0.0012
REG1A:13095_51	HbA1c	0.0144584	0.00507581	0.00507581	0.00507647	0.0001
REG1B:16770_3	HbA1c	0.0110782	0.0016974	0.0016974	0.00507648	0
RGS18:13982_33	HbA1c	0.0104317	0.00157356	0.00157356	0.00157356	0
RHOC:17764_108	HbA1c	0.0051924	2.88264e-05	2.88264e-05	2.88268e-05	0.0001
ROBO1:5740_17	HbA1c	0.0443727	0.00201204	0.00201204	0.00201204	0
SEMA3E:5363_51	HbA1c	0.00561425	0.00678867	0.00678867	0.00693929	0.0003
SEMA4D:5737_61	HbA1c	0.0339941	1.01578e-87	1.01578e-87	2.1182e-87	0.0002
SERPINA11:9002_36	HbA1c	0.00737767	3.2165e-06	1.21171e-05	4.3032e-06	0.0001
SFRP4:17447_52	HbA1c	0.0424576	0.00267185	0.00267185	0.00267618	0
SIGLEC12:10037_98	HbA1c	0.00822559	2.13261e-21	2.13261e-21	3.843e-21	0.0001
SLITRK3:10565_19	HbA1c	0.0332341	0.00232915	0.00232915	0.00248942	0
SMPD1:10818_36	HbA1c	0.0372815	0.00186218	0.00186218	0.00186224	0
SPINK6:5731_1	HbA1c	0.0247284	0.00276108	0.00276108	0.00739459	0
SRL:10940_25	HbA1c	0.0144037	4.24965e-06	3.14701e-05	3.90388e-05	0.0001
SYK:11378_37	HbA1c	0.0238702	0.000228896	0.000228896	0.000228896	0.0001
TCN2:15560_52	HbA1c	0.0225274	3.37798e-12	3.37798e-12	3.40082e-12	0.0007
TGM2:18934_50	HbA1c	0.0418691	0.000868787	0.000868787	0.000868787	0.0001
TIMP3:2480_58	HbA1c	0.0228774	0.000122688	0.000122688	0.000122814	0.0001
TMEM132B:8890_9	HbA1c	0.0457553	0.00180283	0.00180283	0.00180289	0
UBASH3B:12558_3	HbA1c	0.0287271	1.19711e-05	4.15489e-05	0.00172365	0.991
VEGFC:3132_1	HbA1c	0.0207436	0.00680077	0.00680077	0.00680527	0
ACAN:3280_49	LDL	0.0215392	0.00534586	0.00534586	0.00534682	0.0003
ACAT1:19197_95	LDL	0.0421357	0.00205766	0.00205766	0.00205767	0
ADI1:12457_10	LDL	0.0115389	0.000217488	0.00052529	0.000217488	0.0001
AKR1B1:16606_85	LDL	0.0380503	0.00429148	0.00429148	0.00429148	0
ALOX15B:12422_143	LDL	0.0167388	8.90766e-06	0.00137563	9.1972e-06	0.0001
ANXA4:17164_15	LDL	0.0222369	0.0020099	0.0020099	0.00203367	0
ASPH:6998_106	LDL	0.00185846	0.00253486	0.00253486	0.00253491	0.0001
BCAN:3461_58	LDL	0.0311434	0.0022549	0.0022549	0.00233784	0
BDH2:17329_2	LDL	0.033398	0.00251323	0.00251323	0.00251323	0.0003
BET1L:10959_125	LDL	0.0391152	0.00187804	0.00187804	0.00675821	0
C1QL1:6404_20	LDL	0.0192762	0.00165524	0.00165524	0.00166172	0
C3:5803_24	LDL	0.000797791	0.00233627	0.00233627	0.00254277	0
CAPNS1_CAPN1:2668_70	LDL	0.0251734	0.000134731	0.00136037	0.000356596	0.0001
CBL:12016_60	LDL	0.0377203	0.00229364	0.00229364	0.00293793	0.0001
CCDC126:6388_21	LDL	0.0212741	0.00179349	0.00179349	0.00179365	0
CCDC80:3234_23	LDL	0.000501422	0.00151983	0.00151983	0.00151983	0
CCL4L2_CCL4L1:2781_63	LDL	0.0108205	0.00303037	0.00303037	0.00303788	0.0001
CD55:5069_9	LDL	0.0281776	0.0018925	0.0018925	0.0018925	0
CD58:10938_13	LDL	0.0101836	0.00632038	0.00632038	0.00632078	0
CDH5:2819_23	LDL	0.0371379	0.00184497	0.00184497	0.00184497	0
CDNF:4962_52	LDL	0.0234055	0.00445881	0.00445881	0.00445881	0
CECR1:6077_63	LDL	0.024416	0.00165822	0.00165822	0.00165826	0
CFH:4159_130	LDL	0.000915956	0.00218404	0.00218404	0.00218404	0
CHL1:8958_51	LDL	0.0200605	0.00182424	0.00182424	0.00285646	0.0001
CHST11:7779_86	LDL	0.0422027	0.00152491	0.00152491	0.00152545	0.0001
CLEC4C:9094_5	LDL	0.0380855	0.00110179	0.00110179	0.00110773	0.0001
CLSTN1:15521_4	LDL	0.021517	0.00545625	0.00545625	0.0054606	0
CLSTN2:18882_7	LDL	0.0252546	0.00310055	0.00310055	0.00511723	0.0001
COL9A1:15466_30	LDL	0.0364359	0.00166589	0.00166589	0.00167068	0
CPB1:15375_49	LDL	0.0427427	0.00185083	0.00185083	0.001852	0
CRNN:17738_7	LDL	0.00312841	0.0048299	0.0048299	0.00483038	0
DBI:16919_1	LDL	0.0182575	0.00340985	0.00340985	0.00347856	0.0001
DCLK1:17156_72	LDL	0.00707666	0.00181052	0.00181052	0.00181052	0
DLD:15527_90	LDL	0.0331066	0.00164334	0.00164334	0.00168903	0
ENGASE:16781_2	LDL	0.0302074	0.00816468	0.00816468	0.00816497	0.0001
EPHB1:17680_12	LDL	0.0390305	0.00202742	0.00202742	0.00319727	0
ESD:4984_83	LDL	0.00668148	0.00561223	0.00561223	0.0056126	0
F5:4906_35	LDL	0.0140201	0.00416518	0.00416518	0.0042149	0
FAM20B:7198_197	LDL	0.0409727	0.00244603	0.00244603	0.00275283	0
FCER2:3291_30	LDL	0.018083	0.0159041	0.0159041	0.0159041	0.0003
FCN1:15582_25	LDL	0.0102454	0.00161582	0.00161582	0.00161672	0
FCN2:13717_15	LDL	0.0303379	0.00258429	0.00258429	0.002811	0
FGFR1:5532_53	LDL	0.00165925	0.00166111	0.00166111	0.00207619	0
FGL1:5581_28	LDL	0.0342309	0.00163521	0.00163521	0.00736204	0
FLT4:16035_8	LDL	0.0343782	0.00252503	0.00252503	0.00252503	0
GATM:18188_12	LDL	0.00110527	0.00163494	0.00163494	0.00266151	0
GOLM1:8983_7	LDL	0.0360831	0.00261532	0.00261532	0.0150629	0
GSR:19273_3	LDL	0.00199778	0.00169596	0.00169596	0.00229381	0
GXYLT1:8229_1	LDL	0.00578434	0.00180341	0.00180341	0.00181412	0
GZMM:5704_74	LDL	0.0251719	0.0030648	0.0030648	0.00306627	0
HDHD2:13472_35	LDL	0.0117868	0.00336478	0.00336478	0.00336566	0
HDHD3:19482_11	LDL	9.17042e-05	0.00170888	0.00170888	0.00170893	0
HK2:13130_150	LDL	0.0367115	0.00179971	0.00179971	0.00181069	0
HRSP12:14636_25	LDL	0.0105814	0.00172225	0.00172225	0.00435017	0
HSPG2:15626_223	LDL	0.00685045	0.00315981	0.00315981	0.00316096	0
IDI1:17712_7	LDL	0.021838	0.00415995	0.00415995	0.00418575	0
IFNGR2:9180_6	LDL	0.0116336	0.00154277	0.00154277	0.00154277	0
IGDCC4:9793_145	LDL	0.0051146	0.0111098	0.0111098	0.0111099	0.0001
IGFBP1:2771_35	LDL	0.0404714	0.00154198	0.00154198	0.00154198	0
IL17RA:2992_59	LDL	0.00864846	0.00167893	0.00167893	0.00258481	0
IL1RL2:2994_71	LDL	0.0280536	0.00158174	0.00158174	0.00308898	0
IL6ST:2620_4	LDL	0.0172889	0.0023909	0.0023909	0.0460203	0
ITIH2:9326_33	LDL	0.0233891	0.00062224	0.00062224	0.000625806	0.0001
KCNAB2:10015_119	LDL	0.025173	0.00182939	0.00182939	0.00182939	0
KDR:3651_50	LDL	0.0296992	0.0054791	0.0054791	0.0054808	0
KLKB1:4152_58	LDL	0.0163025	0.00157031	0.00157031	0.00308677	0
KNG1:19631_13	LDL	0.0105602	0.00158179	0.00158179	0.0015818	0
KRT5:11177_16	LDL	0.00292509	0.00162315	0.00162315	0.00162315	0
LANCL1:13986_6	LDL	0.0180638	0.00157556	0.00157556	0.00157556	0
LEPR:5400_52	LDL	0.0248773	0.00228749	0.00228749	0.00251351	0
LGALS4:2982_82	LDL	0.0256509	0.000859138	0.000859138	0.000859138	0
LMAN2:9468_8	LDL	0.030178	0.00177764	0.00177764	0.00185647	0
MBL2:3000_66	LDL	0.0259289	0.00172497	0.00172497	0.00350603	0.0001
MMP8:9172_69	LDL	0.0155548	0.00493095	0.00493095	0.00493114	0
MSMB:10620_21	LDL	0.0229597	0.0016387	0.0016387	0.00202015	0
MTHFD1:12575_30	LDL	0.0261889	0.000473389	0.0018568	0.000473389	0
MYZAP:9964_10	LDL	0.0429828	0.000644452	0.00285043	0.000644452	0.0001
NEK7:12703_6	LDL	0.0155802	0.00737927	0.00737927	0.00737992	0
NME2_NME1-NME2:4249_64	LDL	0.045423	0.00200674	0.00200674	0.00444558	0
NPTXR:15511_37	LDL	0.0186275	0.0057301	0.0057301	0.00573156	0
OLFM3:11143_32	LDL	0.00346193	0.0020882	0.0020882	0.0020882	0
OLFML3:8660_5	LDL	0.0110264	0.0017356	0.0017356	0.00176299	0
OSMR:10892_8	LDL	0.0236661	0.00328234	0.00328234	0.00332645	0.0001
PALM:18306_1	LDL	0.0307911	0.00691346	0.00691346	0.00691346	0
PCDH9:10558_26	LDL	0.0252424	0.00204381	0.00204381	0.00268984	0
PDCD6IP:18174_79	LDL	0.030106	0.00183556	0.00183556	0.00183556	0
PDE4A:18918_86	LDL	0.0315202	1.03995e-84	1.494e-12	8.24506e-81	0.0002
PDGFD:17140_57	LDL	0.00527446	5.5557e-07	1.10309e-06	2.08572e-06	0.0001
PDGFD:9341_1	LDL	0.00527446	5.56057e-07	1.23256e-06	2.08889e-06	0.0001
PDHX:18319_7	LDL	0.026962	0.00250494	0.00250494	0.00250916	0
PLA2R1:10916_44	LDL	0.0117383	0.00161214	0.00161214	0.0119053	0
PLAU:4158_54	LDL	0.0184764	0.00177592	0.00177592	0.00177649	0
PLAUR:2652_15	LDL	0.0149822	6.36927e-46	0.00658651	6.19498e-45	0.0018
PNLIPRP1:6627_25	LDL	0.00253196	0.00230682	0.00230682	0.00230682	0.0002
PPT1:9244_27	LDL	0.0322585	0.00199614	0.00199614	0.00201789	0
PRSS3:18864_7	LDL	0.0165564	0.00163394	0.00163394	0.00214802	0
PSG4:5649_83	LDL	0.0272155	4.02732e-12	0.00129707	6.11776e-10	0.0065
REG3A:15304_1	LDL	0.0324828	0.00483617	0.00483617	0.00486608	0
RET:3220_40	LDL	0.00301945	0.00504134	0.00504134	0.00504179	0.0001
RNPEP:12386_11	LDL	0.0422115	0.0017365	0.0017365	0.00174437	0
ROBO2:5116_62	LDL	0.0217395	0.00186768	0.00186768	0.00186768	0
ROR2:7861_9	LDL	0.0269031	0.00225538	0.00225538	0.00229589	0.0001
RPE:12646_2	LDL	0.026127	0.0016906	0.0016906	0.0016906	0
RSPO1:16614_27	LDL	0.0389188	0.00318192	0.00318192	0.00318194	0
SCGB3A1:6252_62	LDL	0.031745	0.00157181	0.00157181	0.00157262	0
SEMA4D:5737_61	LDL	0.0309577	0.00294707	0.00294707	0.00294743	0
SERPINE1:2925_9	LDL	0.020074	5.52425e-08	1.13226e-05	2.42488e-07	0.0002
SERPINE2:19154_41	LDL	0.032714	0.00186069	0.00186069	0.00647341	0
SFRP1:3221_54	LDL	0.0427733	0.001237	0.001237	0.001237	0.0001
SH3GLB2:18222_34	LDL	0.0266707	1.66014e-07	2.44116e-07	2.02684e-07	0.0002
SIRT3:17495_141	LDL	0.0436112	0.00188249	0.00188249	0.00188249	0
SMPD1:10818_36	LDL	0.00519377	0.00225835	0.00225835	0.00225885	0.0002
SMPDL3A:4771_10	LDL	0.0375644	0.00228818	0.00228818	0.00228829	0
SOD3:5660_51	LDL	0.0446615	0.00719439	0.00719439	0.00719439	0
SPHK1:4294_16	LDL	0.0170095	0.00461813	0.00461813	0.00461819	0
SPINK2:13405_61	LDL	0.0304602	0.0105965	0.0105965	0.0105965	0.0001
SPOCK2:5491_12	LDL	0.0451253	0.000569506	0.000569506	0.000569506	0
SVEP1:11109_56	LDL	0.00704814	0.00826589	0.00826589	0.0082711	0.0001
TAC1:9337_43	LDL	0.0196172	0.0010705	0.00277365	0.0010705	0
TAGLN2:11636_33	LDL	0.0259207	0.00152914	0.00152914	0.00152914	0
TAGLN2:9201_13	LDL	0.0259207	0.00152917	0.00152917	0.00152917	0
TCN1:19614_8	LDL	0.0408495	0.00238053	0.00238053	0.00295097	0.0006
TDGF1:5810_25	LDL	0.0316344	0.00196255	0.00196255	0.00196293	0
TF:4162_54	LDL	0.0297939	0.00163995	0.00163995	0.00163995	0
TIMP3:2480_58	LDL	0.0449557	0.00173263	0.00173263	0.00173317	0
TMEM106B:8687_26	LDL	0.033688	0.00154833	0.00154833	0.00154833	0
TNFSF14:5355_69	LDL	0.00878072	0.00286826	0.00286826	0.0315006	0.0002
TPSAB1:3403_1	LDL	0.0331159	0.00177915	0.00177915	0.00177961	0
TPST2:8024_64	LDL	0.0122817	0.0017866	0.0017866	0.00179775	0
TREM2:16300_4	LDL	0.0322188	0.0075651	0.0075651	0.00756597	0
UROS:11248_43	LDL	0.0312136	0.00274804	0.00274804	0.00283612	0
USP8:13450_49	LDL	0.00985641	0.00213616	0.00213616	0.00213961	0
VEGFC:3132_1	LDL	0.0344221	0.00840909	0.00840909	0.00840909	0
A2ML1:15482_12	Tg	0.006403	0.00154183	0.00154183	0.00154183	0
ACADVL:19262_219	Tg	0.0428013	4.28269e-06	0.000192567	8.86576e-06	0.0001
ADAMTS5:3168_8	Tg	0.0136835	0.00211042	0.00211042	0.00211072	0
AFM:4763_31	Tg	0.0187006	0.00520108	0.00520108	0.00526796	0.0008
ALDOB:18185_118	Tg	0.0279736	0.00508436	0.00508436	0.0050858	0
AMBP:15453_3	Tg	0.00448254	0.00168272	0.00168272	0.00168272	0
APOL3:16823_75	Tg	0.018522	0.00205442	0.00205442	0.00205442	0
BPIFB1:15367_38	Tg	0.0264625	1.17288e-05	0.000475541	4.12753e-05	0.0025
C3:4480_59	Tg	0.040077	3.5291e-12	5.00538e-08	4.62397e-12	0.0001
C5:2381_52	Tg	0.00847174	2.029e-05	6.67678e-05	3.4635e-05	0.0001
CA6:3352_80	Tg	0.0441558	0.00155336	0.00155336	0.00155346	0.0002
CA8:11390_24	Tg	0.0205862	0.00148623	0.00148623	0.0014881	0
CCDC134:15300_66	Tg	0.00836653	0.00159576	0.00159576	0.00162174	0
CCL15:18289_16	Tg	0.0329691	0.0030248	0.0030248	0.00302483	0
CCL18:3044_3	Tg	0.000731154	0.00232463	0.00232463	0.00635128	0
CCL3:3040_59	Tg	0.00896516	0.00232379	0.00232379	0.00484989	0
CD209:3029_52	Tg	0.0335219	4.43392e-08	4.56626e-05	3.46863e-07	0.0002
CD274:5060_62	Tg	0.00106618	0.00178505	0.00178505	0.00178919	0
CD300C:5066_134	Tg	0.0172911	0.0032208	0.0032208	0.0032208	0
CFD:2946_52	Tg	0.0359645	0.00972262	0.00972262	0.0140341	0.0002
CFHR5:16055_3	Tg	0.00946517	0.00428734	0.00428734	0.0101092	0.0003
CLEC1B:4332_6	Tg	0.0143259	0.00166542	0.00166542	0.00166542	0
CPN2:6415_90	Tg	0.0375911	0.00180362	0.00180362	0.00180362	0.0033
CRP:4337_49	Tg	0.0318709	0.00165477	0.00165477	0.00165477	0
DBNL:4978_54	Tg	0.0337826	8.99209e-10	0.0014358	5.6576e-08	0.0001
DCTPP1:4314_12	Tg	0.00703173	0.00729599	0.00729599	0.00729599	0.049
DKK3:3607_71	Tg	0.0340527	0.000905793	0.000905793	0.000905823	0.0001
DNAJB11:7110_2	Tg	0.00716753	0.00274099	0.00274099	0.00275085	0
DNAJB6:11606_22	Tg	0.0433471	0.00158826	0.00158826	0.00158826	0
DNAJC10:8297_8	Tg	0.0206551	0.00520327	0.00520327	0.00520327	0
DNAJC27:12799_65	Tg	0.0338694	0.00194547	0.00194547	0.00206809	0.0001
DPEP2:8327_26	Tg	0.0172835	0.0032641	0.0032641	0.00428092	0.0001
DSG2:9484_75	Tg	0.0274973	0.00470773	0.00470773	0.00480201	0.0001
DTD2:18280_29	Tg	0.00942559	0.00443618	0.00443618	0.00443769	0.0001
EMILIN3:8773_172	Tg	0.025018	2.62316e-05	2.87976e-05	0.000203025	0.0001
ENDOU:5656_53	Tg	0.0367007	0.0010929	0.0010929	0.0010929	0
ENPP2:16892_23	Tg	0.00478615	0.00162237	0.00162237	0.00314431	0
ENPP7:4435_66	Tg	0.0386568	0.00159828	0.00159828	0.0027696	0
EPHB6:5078_82	Tg	0.00821626	0.00174066	0.00174066	0.00174076	0
ESAM:7841_84	Tg	0.00197887	0.00275802	0.00275802	0.00275809	0
FABP1:11516_7	Tg	0.0179621	0.00169225	0.00169225	0.00169228	0
FAIM3:6574_11	Tg	0.0246262	0.00238039	0.00238039	0.00241197	0
FETUB:3367_8	Tg	0.0429946	0.0071405	0.0071405	0.00714686	0
FRZB:13740_51	Tg	0.0430996	0.00399996	0.00399996	0.0040026	0.0001
FSTL3:3438_10	Tg	0.0284649	0.0523963	0.0523963	0.0523963	0.0008
GC:15589_1	Tg	0.0353927	0.00170678	0.00170678	0.00170678	0
GCDH:19258_24	Tg	0.0145816	0.00127706	0.00127706	0.00127706	0
GLRX3:16596_25	Tg	0.0259703	0.0015628	0.0015628	0.0015628	0
GP1BA:4990_87	Tg	0.0392911	7.06856e-05	7.89615e-05	0.000183961	0.0001
GSTM4:18895_54	Tg	0.0225537	0.000471844	0.00149761	0.000748118	0.0001
GSTP1:4911_49	Tg	0.0286745	0.00342193	0.00342193	0.00576966	0.0001
H6PD:7161_25	Tg	0.00168993	0.0469145	0.0469145	0.0497529	0.0011
HPGDS:12549_33	Tg	0.0324031	0.00166792	0.00166792	0.00416318	0
IHH:19606_28	Tg	0.00566392	2.57194e-12	0.000327103	1.36957e-11	0.0001
IL10RB:2631_50	Tg	0.0395926	0.00142494	0.00142494	0.00143031	0
IL12B_IL23A:10365_132	Tg	0.026498	0.000216153	0.000216153	0.000216785	0.0006
IVD:17737_7	Tg	0.0344401	4.19433e-05	4.36432e-05	7.88526e-05	0.0001
KLK13:11152_46	Tg	0.00283026	0.0016923	0.0016923	0.00169243	0
KLKB1:4152_58	Tg	0.0278743	0.00165941	0.00165941	0.00706646	0.0001
LGALS2:3033_57	Tg	0.0252632	0.000398435	0.000775339	0.000398633	0.0001
MAPK12:5005_4	Tg	0.00126112	0.00144298	0.00144298	0.00144298	0
MATN2:3325_2	Tg	0.00597443	0.00569124	0.00569124	0.00569265	0.0002
MATN4:7083_74	Tg	0.0303983	8.88587e-20	1.96261e-19	1.47091e-19	0.0004
MMP10:8479_4	Tg	0.011505	0.0139117	0.0139117	0.0139122	0.0002
MSMB:10620_21	Tg	0.0118361	0.00157837	0.00157837	0.00194426	0
MYOC:16558_2	Tg	0.0150729	0.00700063	0.00700063	0.00761893	0.0002
NAP1L4:19188_21	Tg	0.0293502	0.00181425	0.00181425	0.00181425	0
NHEJ1:11351_233	Tg	0.0380747	3.7816e-14	0.000316938	5.71598e-13	0.0001
NID1:3213_65	Tg	0.00510217	0.00729783	0.00729783	0.00729783	0
NMB:9321_400	Tg	0.041245	0.00165331	0.00165331	0.00165375	0
NT5C2:11288_26	Tg	0.0316545	2.0081e-05	0.000132926	4.54973e-05	0.0001
NT5C3A:19615_213	Tg	0.0329839	0.0017359	0.0017359	0.00188949	0
OLFM3:11143_32	Tg	0.021193	0.00187617	0.00187617	0.00188565	0
OXT:8356_88	Tg	0.00110098	0.00202917	0.00202917	0.0026317	0
PCYOX1:6431_68	Tg	0.0402253	1.05195e-05	0.000117495	1.05195e-05	0.0004
PFKM:17384_110	Tg	0.0344338	0.00140382	0.00140382	0.00140384	0
PRCP:5722_78	Tg	0.00481572	0.00196725	0.00196725	0.00199661	0
PRKCA:2644_11	Tg	0.0091273	1.36236e-10	5.9788e-07	9.34517e-10	0.0002
PROS1:2700_56	Tg	0.0249552	0.000342289	0.000342289	0.00040684	0.0009
PSAP:6207_10	Tg	0.0325064	0.0022176	0.0022176	0.003727	0.0001
PSG4:5649_83	Tg	0.0233481	0.00159238	0.00159238	0.00225718	0.0004
PSG9:9335_28	Tg	0.00217941	0.00437631	0.00437631	0.00448383	0.0001
RBP1:19279_42	Tg	0.00730365	0.00204187	0.00204187	0.00204187	0
RNASE2:8394_56	Tg	0.0397525	0.00155276	0.00155276	0.00155276	0
RNASE4:5644_60	Tg	0.0340075	0.00203723	0.00203723	0.00226513	0
ROR2:7861_9	Tg	0.038382	0.0042457	0.0042457	0.0042457	0.0001
RPE:12646_2	Tg	0.0213244	0.00175835	0.00175835	0.00175835	0
RTN4R:5105_2	Tg	0.0350333	0.0024675	0.0024675	0.0024675	0.0002
S100A2:11969_5	Tg	0.0349438	0.00046661	0.00046661	0.000466667	0.0001
SCARF2:8956_96	Tg	0.0267112	0.00214282	0.00214282	0.00216645	0
SCIN:12684_5	Tg	0.039019	0.000503039	0.000503039	0.000503039	0
SERPINA1:3580_25	Tg	0.0444844	0.107074	0.107074	0.107094	0.0095
SERPINF1:9211_19	Tg	0.0211958	1.31496e-07	5.03344e-07	1.32636e-07	0.0003
SFTPD:19590_46	Tg	0.00294145	0.0018411	0.0018411	0.00184675	0
SGK3:10042_8	Tg	0.0274609	0.00780645	0.00780645	0.00780645	0
SH3BGRL2:19113_66	Tg	0.0409192	0.00153489	0.00153489	0.00153489	0
SIAE:9263_57	Tg	0.0436281	0.00331595	0.00331595	0.00331595	0
SIRPB1:6247_9	Tg	0.00595636	0.00106239	0.00106239	0.00106242	0.0001
SMPD1:10818_36	Tg	0.0041484	0.00186182	0.00186182	0.00186188	0
SNAP29:12357_41	Tg	0.0394466	0.00299925	0.00299925	0.00300026	0
SNX1:6955_68	Tg	0.0325313	3.20449e-07	0.000209021	2.54319e-06	0.0001
SOD3:5660_51	Tg	0.0249362	0.00723422	0.00723422	0.00723422	0.0002
SPINK6:5731_1	Tg	0.0194433	0.000398969	0.000398969	0.000398969	0
SPON1:4297_62	Tg	0.0136617	9.70849e-10	3.12103e-05	4.22439e-09	0.0008
SRI:12356_65	Tg	0.0391016	0.00198707	0.00198707	0.00198741	0
SVEP1:11109_56	Tg	0.0315175	0.00559541	0.00559541	0.00560512	0.0001
SVEP1:11178_21	Tg	5.81716e-05	0.00573787	0.00573787	0.00573866	0.0001
TDGF1:5810_25	Tg	0.0175426	0.000225605	0.000225605	0.000229134	0.0001
TEK:3773_15	Tg	0.0267128	0.00466954	0.00466954	0.004747	0.0001
TES:17419_17	Tg	0.0381673	0.00189309	0.00189309	0.00208133	0.0001
TGFBI:3283_21	Tg	0.0451436	0.00175042	0.00175042	0.00175042	0
TIRAP:9839_148	Tg	0.037366	0.00334207	0.00334207	0.0214281	0.0003
TMEM132B:8890_9	Tg	0.0144346	0.00178345	0.00178345	0.00178345	0
TXNDC5:11212_7	Tg	0.0179713	0.00226171	0.00226171	0.00226231	0
UNC5B:15394_79	Tg	0.038938	0.0035316	0.0035316	0.00353894	0
USP8:13450_49	Tg	0.0189789	0.0018324	0.0018324	0.00184301	0
VWF:3050_7	Tg	0.0301572	0.0062874	0.0062874	0.00628757	0
WARS:9870_17	Tg	0.0325045	0.000141863	0.000331956	0.000200062	0.0001
