## Supplementary Table 5 for "Benchmarking Bayesian colocalization methods in validating Mendelian randomization-identified targets"

### Sheet: Sheet1
Table S5. Comparison of runtime and memory usage across all analyzed protein-trait associations. All analyses were performed using a single 2 x Intel E5-2683 v4 Broadwell @ 2.1GHz CPU core on Digital Research Alliance of Canada infrastructure.
Method	Mean runtime in second (SD)	Median runtime in second (inter-quartile range)	Mean memory usage in MB (SD)	Median memory usage in MB (inter-quartile range)
coloc	4 (1)	5 (3-5)	203 (3)	202 (202-202)
coloc+SuSiE	61 (25)	60 (44-77)	1044 (414)	984 (753-1300)
PWCoCo	78 (70)	65 (32-101)	63 (32)	72 (48-86)
SharePro	6 (3)	6 (4-8)	360 (160)	351 (255-446)
