## Supplementary Table 6 for "Benchmarking Bayesian colocalization methods in validating Mendelian randomization-identified targets"

### Sheet: Sheet1
Table S6. Findings from exome-wide association studies. Summary statistics for the most significant collapsing model of each gene are shown. Genes that have no collapsing model with a linear regression p-value < 0.1 are not included.															AZPheWAS collapsing model definition
Gene	Outcome	Most significant collapsing model	Effect size of collapsing model (Estimated average difference in the outcome between individuals with the variants and those without)	SE	-log10(ExWAS p-value, unadjusted)	Protein:SOMAmer ID	-log10(MR p-value, unadjusted)	Suggestively significant (nominal p-value < 1e-5)	coloc colocalization probability, prior=1e-5	coloc+SuSiE colocalization probability, prior=1e-5	PWCoCo colocalization probability, prior=1e-5	SharePro colocalization probability, prior=1e-5			Collapsing model	Inclusion criteria
ACADVL	DBP	flexdmg	-0.0261201	0.0156054	1.02607	ACADVL:19262_219	7.49559	No	0.284634	0.731896	0.284634	0.9982			flexdmg	protein-altering variants with REVEL score >= 0.25 and MAF < 0.001
ARRB1	DBP	rec	-0.86691	0.400364	1.51764	ARRB1:12643_4	2.46888	No	0.174023	0.174023	0.174023	0.0032			flexnonsynmtr	protein-altering variants with REVEL score >= 0.25, MAF < 0.001, and low regional tolerance (MTR < 0.78 or MTR centile < 0.5)
CCDC134	DBP	ptvraredmg	0.119577	0.0466737	1.98263	CCDC134:15300_66	2.4176	No	0.0184559	0.0184559	0.0209382	0.0046			ptv	protein-truncating variants with MAF < 0.001
CNTN5	DBP	flexdmg	-0.0490064	0.0199227	1.85697	CNTN5:3299_29	3.83226	No	0.522474	0.522474	0.529282	0.0391			ptv5pcnt	protein-truncating variants with MAF < 0.05
COLEC11	DBP	ptv	-0.162219	0.0838006	1.27658	COLEC11:4430_44	2.59068	No	0.265792	0.265792	0.268594	0.0045			ptvraredmg	protein-altering variants with REVEL score >= 0.25 and MAF < 0.001, or protein-truncating variants with MAF < 0.0005
CPA4	DBP	rec	-0.295222	0.170723	1.07694	CPA4:9267_2	3.92596	No	0.000110206	0.000110206	0.000110206	0.101			raredmg	protein-altering variants with REVEL score >= 0.25 and MAF < 0.0005
DARS	DBP	syn	-0.163797	0.0665931	1.85678	DARS:12675_14	5.9001	No	0.920798	0.920798	0.920798	0.6688			raredmgmtr	protein-altering variants with REVEL score >= 0.25, MAF < 0.0005, and low regional tolerance (MTR < 0.78 or MTR centile < 0.5)
ERAP2	DBP	raredmgmtr	-0.142512	0.0553661	1.99771	ERAP2:8960_3	10.4472	No	0.877999	0.877999	0.877999	0.9982			rec	protein-altering variants with MAF < 0.005; must be homozygous, or must be >= 2 qualifying variants in the gene in the individual
ESAM	DBP	ptvraredmg	0.119626	0.0697125	1.06468	ESAM:7841_84	2.83078	No	0.298473	0.298473	0.298479	0.0039			syn	synonymous variants with MAF < 0.0005; negative control
HEXIM1	DBP	raredmgmtr	-0.16637	0.0918639	1.15407	HEXIM1:15596_7	7.59764	No	0.00132094	0.00171214	0.00152931	0.9969			UR	protein-altering variants with MAF < 0.00025
ICAM1	DBP	raredmgmtr	-0.245118	0.138699	1.11248	ICAM1:4342_10	3.35687	No	0.140154	0.140154	0.140223	0.0153			URmtr	protein-altering variants with MAF < 0.00025 and low regional tolerance (MTR < 0.78 or MTR centile < 0.5)
ITPKA	DBP	ptvraredmg	0.234392	0.0792989	2.50604	ITPKA:13473_55	4.67026	No	8.80879e-07	2.27485e-05	9.08954e-07	0.3602
LCT	DBP	flexnonsynmtr	0.0420236	0.0166362	1.93795	LCT:9017_58	2.97454	No	0.0280364	0.0280364	0.0280385	0.0085
LGALS4	DBP	ptv	0.132217	0.064684	1.38775	LGALS4:2982_82	4.27621	No	0.794009	0.794009	0.811656	0.1008
LIMA1	DBP	flexnonsynmtr	-0.0550782	0.0227534	1.80988	LIMA1:11543_84	12.028	No	0.197798	0.197798	0.197798	1
LMAN2L	DBP	ptvraredmg	0.14205	0.0404399	3.35288	LMAN2L:8013_9	4.31114	No	8.528e-07	1.07835e-06	9.49868e-07	0.1831
MAD1L1	DBP	flexnonsynmtr	0.0457841	0.0172752	2.0946	MAD1L1:13618_15	2.96946	No	0.00637606	0.00637606	0.00694089	0.0084
MPL	DBP	ptvraredmg	0.0468923	0.0233001	1.35493	MPL:3473_78	2.84202	No	8.05353e-07	4.68631e-06	8.05354e-07	0.0104
NCAN	DBP	flexnonsynmtr	-0.060869	0.0185538	2.98482	NCAN:15573_110	5.29668	No	0.954536	0.954536	0.954536	0.5447
NEO1	DBP	flexnonsynmtr	-0.04441	0.0170153	2.04316	NEO1:8900_28	2.58775	No	0.00727146	0.104766	0.00849044	0.0019
NPPB	DBP	syn	0.194656	0.0847328	1.6655	NPPB:7655_11	13.8449	No	8.78225e-22	5.72434e-09	8.81311e-22	1
NT5E	DBP	flexnonsynmtr	0.0419151	0.0253807	1.00592	NT5E:15452_5	4.58293	No	0.194948	0.194948	0.194948	0.0061
OLA1	DBP	rec	1.24343	0.5662	1.55152	OLA1:12659_13	2.40637	No	0.0191985	0.0235188	0.0191985	0.0026
PAM	DBP	flexnonsynmtr	-0.0381604	0.0225561	1.04247	PAM:5620_13	2.93312	No	0.00880438	0.00880438	0.00880438	0.0276
PCOLCE	DBP	URmtr	0.187562	0.095718	1.30059	PCOLCE:11237_49	2.44531	No	4.49891e-07	1.20703e-06	4.49891e-07	0.0043
PCYOX1	DBP	rec	0.85593	0.490343	1.09213	PCYOX1:6431_68	2.78346	No	0.224052	0.224052	0.224052	0.0035
PDE5A	DBP	syn	-0.0615973	0.0366087	1.03407	PDE5A:16805_5	6.24558	No	0.0140765	0.0239708	0.0141642	0.4649
PDE5A	DBP	syn	-0.0615973	0.0366087	1.03407	PDE5A:5256_86	6.29618	No	0.0140811	0.0140811	0.0140811	0.465
PNKP	DBP	syn	0.0768388	0.0293606	2.05214	PNKP:13657_2	2.98676	No	0.0328438	0.0328438	0.0345126	0.0009
PPFIA1	DBP	flexdmg	0.06027	0.0178916	3.1218	PPFIA1:13975_56	2.60989	No	0.0662778	0.0662778	0.0754667	0.0033
PRSS8	DBP	raredmgmtr	-0.10305	0.0485775	1.46989	PRSS8:15513_108	7.08987	No	0.155117	0.375088	0.16304	0.9945
SAT2	DBP	raredmgmtr	-0.134249	0.0811777	1.008	SAT2:12524_18	9.29224	No	8.78779e-05	8.78779e-05	0.000158689	0.3045
SCUBE3	DBP	ptv	-0.189857	0.114791	1.00814	SCUBE3:16773_29	5.90142	No	0.895409	0.895409	0.895409	0.8129
SDF2	DBP	raredmgmtr	0.213786	0.0782829	2.1996	SDF2:15333_11	2.44175	No	0.0965163	0.0965163	0.0965163	0.0018
SERPINA1	DBP	flexdmg	0.0339294	0.0199839	1.04799	SERPINA1:3580_25	3.28023	No	0.999448	0.999521	0.999448	0.9641
SHBG	DBP	UR	0.172707	0.0665921	2.02227	SHBG:4929_55	8.96718	No	1.55136e-05	0.000346321	2.767e-05	0.0664
SPATA20	DBP	flexdmg	0.0448418	0.0221649	1.3659	SPATA20:11117_2	3.91903	No	0.200247	0.200247	0.200496	0.0075
SRL	DBP	UR	0.0978177	0.0593753	1.00233	SRL:10940_25	2.97506	No	0.0292634	0.0292634	0.0300075	0.0097
THBS2	DBP	flexdmg	0.0656727	0.0163278	4.23904	THBS2:3339_33	2.66031	No	0.00116472	0.00117455	0.00116472	0.0013
TIE1	DBP	raredmgmtr	0.0677236	0.0294659	1.66674	TIE1:2844_53	8.38186	No	0.0310716	0.0674554	0.0505511	0.9989
TK2	DBP	syn	-0.179363	0.0667458	2.14241	TK2:19114_8	3.40765	No	0.0827319	0.113515	0.106731	0.0161
TNFRSF11B	DBP	ptv	0.449474	0.147852	2.62607	TNFRSF11B:8304_50	3.18828	No	4.72142e-13	4.72142e-13	4.90568e-13	0.0941
TNFRSF17	DBP	rec	1.13593	0.438578	2.01788	TNFRSF17:2665_26	4.11393	No	0.729433	0.729433	0.748149	0.0579
TXNL4B	DBP	flexnonsynmtr	-0.117658	0.0665924	1.11207	TXNL4B:15316_262	2.60442	No	0.0499117	0.0499117	0.0499117	0.0038
UXS1	DBP	flexdmg	0.0525569	0.0318749	1.00358	UXS1:8258_22	4.12541	No	0.864764	0.864764	0.864764	0.0849
VNN2	DBP	syn	-0.111906	0.0365829	2.65343	VNN2:15480_2	3.50135	No	0.21138	0.21138	0.212221	0.0049
AGT	SBP	ptvraredmg	-0.0505616	0.0306343	1.00505	AGT:3484_60	13.0634	No	0.988365	0.989068	0.988365	1
BIN1	SBP	raredmg	0.102762	0.0433202	1.75241	BIN1:9574_11	2.64407	No	0.18591	0.18591	0.18591	0.0033
BRSK2	SBP	flexdmg	0.0522416	0.0255172	1.39118	BRSK2:9790_28	3.31583	No	1.05137e-20	2.29214e-06	1.67603e-20	0.0454
CD59	SBP	URmtr	-0.302137	0.17851	1.04315	CD59:11514_196	2.83335	No	0.110871	0.110871	0.187576	0.0031
CDON	SBP	ptv	0.0757238	0.0387782	1.29371	CDON:4541_49	3.68524	No	0.638538	0.638538	0.691964	0.0265
CLMP	SBP	flexnonsynmtr	0.101888	0.0473575	1.50253	CLMP:10440_26	4.68065	No	0.902757	0.902757	0.902757	0.1728
CPXM1	SBP	flexdmg	0.042137	0.0166253	1.94843	CPXM1:6255_74	2.78817	No	0.0632991	0.0632991	0.0636354	0.0025
ERAP2	SBP	ptv	-0.0868733	0.0322116	2.15504	ERAP2:8960_3	4.04887	No	0.00064969	0.00064969	0.000655584	0.0348
ESAM	SBP	ptvraredmg	0.117382	0.0659344	1.12477	ESAM:7841_84	2.68667	No	0.238661	0.238661	0.238668	0.0032
FUT10	SBP	URmtr	0.269651	0.106406	1.94803	FUT10:7156_2	2.54121	No	0.116532	0.116532	0.117397	0.0023
GPNMB	SBP	raredmg	-0.0757879	0.0446519	1.0475	GPNMB:8289_8	3.28924	No	0.0508294	0.0508294	0.0508294	0.0015
GUCA2B	SBP	ptv	0.406202	0.231888	1.09788	GUCA2B:6223_5	2.83658	No	1.25254e-07	1.1277e-05	1.25254e-07	0.0109
HDGF	SBP	UR	-0.339054	0.1218	2.26968	HDGF:16758_96	2.44787	No	0.121061	0.121061	0.121061	0.0026
HEXIM1	SBP	raredmgmtr	-0.150228	0.0868853	1.07675	HEXIM1:15596_7	20.6758	No	0.000517613	0.000517613	0.000599648	1
HGFAC	SBP	ptv5pcnt	0.0870445	0.0310414	2.29714	HGFAC:3617_80	7.93875	No	0.98655	0.98655	0.98655	0.6765
ICAM1	SBP	raredmg	-0.253311	0.113326	1.59514	ICAM1:4342_10	2.42465	No	8.81225e-07	8.81225e-07	8.81225e-07	0.0025
IGFLR1	SBP	UR	0.175383	0.0765165	1.65956	IGFLR1:7244_16	2.47997	No	0.0815692	0.0815692	0.0821479	0.0012
ISCU	SBP	flexdmg	0.143928	0.0552545	2.03659	ISCU:7201_5	3.6728	No	0.637273	0.637273	0.645377	0.0293
ITIH1	SBP	flexdmg	0.0424582	0.0191015	1.58117	ITIH1:7955_195	3.1047	No	0.0120742	0.0120742	0.0120766	0.0131
ITPKA	SBP	raredmgmtr	0.295293	0.0994531	2.5249	ITPKA:13473_55	5.62924	No	3.31588e-05	0.000339614	3.33689e-05	0.8039
LIMA1	SBP	flexnonsynmtr	-0.0379007	0.0215204	1.10672	LIMA1:11543_84	8.95349	No	0.748849	0.748849	0.748849	0.9998
MAD1L1	SBP	flexnonsynmtr	0.0278119	0.0163391	1.05196	MAD1L1:13618_15	3.24886	No	3.41927e-05	3.41927e-05	3.41927e-05	0.0206
MCL1	SBP	UR	-0.259721	0.141456	1.17817	MCL1:10396_6	4.31602	No	0.914672	0.914672	0.914672	0.1062
MET	SBP	flexnonsynmtr	-0.0350118	0.0198025	1.11322	MET:2837_3	3.13025	No	0.00919108	0.0617529	0.0380102	0.0136
MMAB	SBP	ptvraredmg	0.0678024	0.0254122	2.11758	MMAB:17783_9	3.33403	No	0.00150837	0.00150837	0.0244222	0.0194
MPL	SBP	rec	-0.328119	0.154596	1.47105	MPL:3473_78	2.41591	No	7.54531e-07	7.54531e-07	7.54532e-07	0.0043
MRVI1	SBP	syn	-0.0674874	0.0283172	1.76548	MRVI1:8255_34	11.0058	No	2.78694e-06	0.989036	6.46634e-05	1
MTMR6	SBP	rec	-0.354062	0.181911	1.28725	MTMR6:12536_46	3.33684	No	0.480469	0.480469	0.480469	0.0116
MXRA8	SBP	rec	-0.147844	0.0701312	1.45566	MXRA8:10521_10	7.24576	No	0.264887	0.264887	0.684841	0.9936
MYO6	SBP	syn	0.0516064	0.0295629	1.0922	MYO6:9894_13	3.59833	No	0.00859956	0.00859956	0.00859956	0.0001
NPPB	SBP	syn	0.220106	0.0801405	2.22016	NPPB:7655_11	19.3198	No	2.86678e-29	0.000893184	3.85417e-26	1
NUDT5	SBP	syn	-0.152111	0.0566781	2.13787	NUDT5:17761_2	6.10176	No	0.982735	0.982735	0.982735	0.8557
OLA1	SBP	rec	1.1381	0.535515	1.47411	OLA1:12659_13	3.12997	No	0.000485597	0.000734632	0.000485597	0.0155
PI3	SBP	syn	0.120812	0.0724443	1.02052	PI3:4982_54	2.90268	No	0.267493	0.267493	0.274209	0.0052
PLXNB2	SBP	rec	0.0711309	0.0324662	1.5458	PLXNB2:9216_100	2.43477	No	0.131756	0.131756	0.138222	0.0033
PPFIA1	SBP	ptv	0.311473	0.150473	1.41503	PPFIA1:13975_56	2.91022	No	0.0609466	0.0609466	0.0642047	0.0076
PROK2	SBP	syn	0.17402	0.105033	1.01073	PROK2:10754_113	3.36438	No	0.45776	0.45776	0.457836	0.0128
PSMD9	SBP	raredmg	0.0961809	0.0517118	1.20139	PSMD9:13931_22	3.28954	No	0.0964423	0.0964423	0.248832	0.0037
SDF2	SBP	raredmgmtr	0.188394	0.0740404	1.96081	SDF2:15333_11	4.58405	No	0.903571	0.903571	0.903571	0.1573
SLAMF6	SBP	flexnonsynmtr	0.112848	0.0428107	2.07628	SLAMF6:5128_53	2.46394	No	0.0290787	0.0290787	0.0301466	0.0005
SPATA20	SBP	flexnonsynmtr	0.0504023	0.0201269	1.91109	SPATA20:11117_2	5.24942	No	0.799922	0.799922	0.806992	0.0826
TAGLN	SBP	flexnonsynmtr	-0.0723962	0.0273937	2.08501	TAGLN:15640_54	2.73728	No	0.0530534	0.0530534	0.0680906	0.0041
TCEA2	SBP	flexdmg	-0.097525	0.0557508	1.09562	TCEA2:13481_24	8.96304	No	0.506615	0.658612	0.536017	0.9998
TES	SBP	URmtr	0.131355	0.0726661	1.15082	TES:17419_17	4.47923	No	0.0010766	0.0842736	0.00269597	0.0053
THBS2	SBP	ptv	-0.154486	0.0770424	1.34737	THBS2:14111_15	2.65155	No	3.36686e-05	3.36686e-05	9.15611e-05	0.0088
TIE1	SBP	ptvraredmg	0.0677912	0.0200431	3.14334	TIE1:2844_53	9.11344	No	0.318655	0.33471	0.398504	0.9998
TK2	SBP	syn	-0.194593	0.0631283	2.68767	TK2:19114_8	3.25881	No	0.405864	0.405864	0.435898	0.0113
TNFRSF17	SBP	rec	0.924501	0.41481	1.58785	TNFRSF17:2665_26	4.23752	No	0.679834	0.679834	0.715652	0.0762
TNFSF12	SBP	flexdmg	0.0638012	0.0289549	1.55969	TNFSF12:5939_42	8.31265	No	0.00192609	0.00192609	0.00192609	0.9961
USP8	SBP	syn	0.0685524	0.0326458	1.44686	USP8:13450_49	3.13251	No	0.00877556	0.00877556	0.00877556	0.006
WFIKKN2	SBP	raredmgmtr	0.0875776	0.0411403	1.47789	WFIKKN2:3235_50	3.54303	No	0.26217	0.26217	0.262631	0.0084
A4GALT	HbA1c	raredmg	-0.0711677	0.0350137	1.37575	A4GALT:8759_29	32.1007	No	0.997857	0.99789	0.997857	1
ACADSB	HbA1c	flexdmg	-0.0425041	0.0208208	1.38501	ACADSB:17403_14	2.64132	No	0.000195456	0.000195456	0.000195456	0.0041
ANKRD27	HbA1c	ptv	0.0806181	0.041131	1.3011	ANKRD27:12445_50	4.44693	No	6.09117e-09	1.64362e-06	6.12634e-09	1
APOB	HbA1c	ptv	0.229854	0.0383953	8.66881	APOB:2797_56	2.39857	Yes	0.00198232	0.00198232	0.0964475	0.004
APOC1	HbA1c	raredmg	0.536106	0.26195	1.39043	APOC1:15364_101	9.98635	No	0.995394	0.995394	0.995394	1
APOC3	HbA1c	ptv5pcnt	0.0854951	0.0214484	4.17279	APOC3:6461_54	2.87894	No	0.186774	0.186774	0.186783	0.0065
ARFIP1	HbA1c	ptv	0.24018	0.127361	1.2268	ARFIP1:13488_3	5.07037	No	0.528172	0.528172	0.529654	0.4401
ARPC1B	HbA1c	URmtr	-0.191502	0.0706084	2.17493	ARPC1B:12689_56	18.6706	No	0.955052	0.956354	0.955052	1
ATP1B2	HbA1c	flexdmg	-0.168833	0.0478487	3.37886	ATP1B2:7218_87	31.5289	No	0.9992	0.9992	0.9992	1
AZGP1	HbA1c	flexnonsynmtr	-0.0626173	0.0339613	1.18566	AZGP1:9312_8	6.0769	No	1.58379e-11	0.000517117	2.30012e-09	0.9254
B3GNT8	HbA1c	ptv	-0.148796	0.0900636	1.00652	B3GNT8:9297_12	3.1401	No	1.1197e-06	1.1197e-06	7.79038e-05	0.0462
B4GALT1	HbA1c	flexnonsynmtr	-0.123624	0.0435915	2.3402	B4GALT1:13381_49	3.01526	No	0.363571	0.363571	0.363739	0.0067
CASS4	HbA1c	raredmg	-0.114914	0.0641325	1.13571	CASS4:12855_16	5.34497	No	0.981634	0.981634	0.981634	0.4938
CBL	HbA1c	URmtr	-0.133254	0.0521714	1.97286	CBL:12016_60	8.07742	No	0.357067	0.835727	0.838835	1
CCS	HbA1c	UR	-0.205762	0.0658211	2.75164	CCS:13068_139	3.50396	No	0.186753	0.278313	0.21355	0.0239
CD33	HbA1c	ptv5pcnt	-0.0450489	0.00630344	12.0512	CD33:3166_92	10.2868	Yes	0.999347	0.999347	0.999347	1
CD46	HbA1c	syn	-0.14659	0.0641331	1.65226	CD46:17682_1	4.01	No	0.000374735	0.000374735	0.99961	0.0915
CLMP	HbA1c	ptvraredmg	0.0777271	0.0340706	1.64728	CLMP:10440_26	2.9115	No	0.0584383	0.0584383	0.0636822	0.0073
COMP	HbA1c	URmtr	-0.0881232	0.049527	1.12383	COMP:8043_153	4.27452	No	0.00151879	0.0262657	0.00754955	0.0037
CRAT	HbA1c	ptvraredmg	0.0482471	0.0220658	1.54093	CRAT:12637_7	12.0364	No	0.77146	0.86774	0.950313	1
DLD	HbA1c	URmtr	-0.146882	0.0766218	1.25773	DLD:15527_90	3.86753	No	0.146478	0.146478	0.196513	0.0825
EGF	HbA1c	flexdmg	0.0627905	0.0202913	2.70515	EGF:5509_7	12.0612	No	0.208599	0.226158	0.208599	1
F11	HbA1c	UR	0.0810159	0.0436382	1.19807	F11:2190_55	3.58442	No	0.047672	0.047672	0.047672	0.002
FLRT3	HbA1c	flexdmg	0.118747	0.0408232	2.44033	FLRT3:13123_3	3.44306	No	0.0194835	0.0194835	0.052491	0.0005
GAS6	HbA1c	ptvraredmg	0.118637	0.024305	5.9769	GAS6:15391_114	53.2383	Yes	0.999262	0.999871	0.999262	1
GC	HbA1c	rec	-0.555554	0.206104	2.15316	GC:15589_1	3.05684	No	0.304985	0.304985	0.304985	0.0108
GCDH	HbA1c	UR	0.0833406	0.0505792	1.00257	GCDH:19258_24	4.9597	No	2.86603e-12	0.00346081	2.86603e-12	1
GCKR	HbA1c	flexdmg	-0.0384694	0.0187704	1.39345	GCKR:5223_59	27.6142	No	0.967741	0.967741	0.967741	1
GLTPD2	HbA1c	raredmgmtr	-0.18049	0.0888607	1.37429	GLTPD2:7948_129	4.66639	No	3.03397e-07	1.12416e-05	1.54498e-05	0.029
GMPR2	HbA1c	raredmgmtr	0.109078	0.046783	1.70501	GMPR2:19446_1	2.62002	No	0.257129	0.257129	0.257129	0.003
GSN	HbA1c	rec	0.147481	0.0609841	1.80712	GSN:4775_34	4.31147	No	2.88029e-09	2.88029e-09	2.88029e-09	0.2164
HAVCR1	HbA1c	ptv5pcnt	-0.0589215	0.0327991	1.14011	HAVCR1:9021_1	2.55218	No	2.40858e-12	4.04696e-12	4.30009e-12	0.0009
HAVCR2	HbA1c	flexdmg	-0.134817	0.0542794	1.88606	HAVCR2:5134_52	2.58547	No	1.62882e-10	0.000105626	1.62882e-10	0.0434
HDGF	HbA1c	raredmgmtr	-0.303664	0.157417	1.26981	HDGF:16758_96	5.27289	No	0.299608	0.299608	0.299608	0.6709
HDGF	HbA1c	raredmgmtr	-0.303664	0.157417	1.26981	HDGF:8953_47	6.45063	No	0.48174	0.48174	0.798887	0.8527
HHIP	HbA1c	URmtr	0.120065	0.0681777	1.10664	HHIP:10833_64	3.68778	No	2.56763e-21	0.0323648	8.75471e-17	0.0219
HSF1	HbA1c	ptv	-0.272646	0.12736	1.49087	HSF1:11616_9	6.90677	No	0.000108616	0.00265557	0.000108616	1
IL6R	HbA1c	flexdmg	0.153604	0.0673072	1.64818	IL6R:15602_43	5.32446	No	0.988374	0.995752	0.988374	1
INHBC	HbA1c	UR	-0.180105	0.083821	1.4995	INHBC:15686_49	11.2577	No	0.989917	0.989917	0.989917	1
INPP5B	HbA1c	UR	0.0838573	0.0415256	1.36207	INPP5B:12641_3	7.99569	No	0.959888	0.961351	0.959888	0.9983
KLB	HbA1c	raredmgmtr	-0.109067	0.0501501	1.52805	KLB:19557_3	2.94523	No	0.000236275	0.000236275	0.00137808	0.0004
MANSC4	HbA1c	flexnonsynmtr	-0.0586096	0.0342938	1.05828	MANSC4:9578_263	16.9141	No	0.367996	0.367996	0.448215	1
MMAB	HbA1c	flexdmg	0.0472065	0.0217621	1.52192	MMAB:17783_9	3.149	No	0.400881	0.400881	0.401588	0.0121
MPPED2	HbA1c	ptv	0.584812	0.298668	1.2991	MPPED2:19153_53	3.82272	No	0.666346	0.666346	0.668587	0.0354
MST1	HbA1c	syn	0.069648	0.0321866	1.51608	MST1:4407_10	15.1792	No	1.17533e-08	1.17533e-08	2.07759e-08	1
NFKB1	HbA1c	rec	0.354478	0.139261	1.962	NFKB1:9869_28	3.38952	No	1.19465e-07	1.64769e-07	1.19465e-07	0.2191
NISCH	HbA1c	flexnonsynmtr	0.0409809	0.015656	2.05279	NISCH:12738_43	2.4748	No	2.30619e-05	2.30619e-05	2.30619e-05	0.0044
NT5C3A	HbA1c	rec	0.486324	0.243863	1.33607	NT5C3A:19615_213	2.66455	No	0.147642	0.147642	0.152844	0.0031
OLA1	HbA1c	syn	-0.106486	0.0588195	1.15344	OLA1:12659_13	17.3652	No	5.37678e-13	7.17571e-08	5.86939e-13	0.944
PACSIN3	HbA1c	flexdmg	-0.0606985	0.0314847	1.26864	PACSIN3:14674_63	2.42698	No	1.28312e-10	2.79247e-09	2.47262e-09	0.0001
PCOLCE2	HbA1c	ptvraredmg	-0.0817217	0.0330984	1.86815	PCOLCE2:6081_52	2.88238	No	5.27796e-05	7.78276e-05	5.27796e-05	0.0057
PCSK7	HbA1c	rec	0.242606	0.118067	1.39905	PCSK7:4459_68	2.42499	No	0.056695	0.056695	0.0568072	0.0022
PDCD5	HbA1c	rec	-0.789795	0.356976	1.56968	PDCD5:12517_52	38.4541	No	0.993992	0.998072	0.993992	1
PFKM	HbA1c	flexdmg	-0.209356	0.0180114	30.5045	PFKM:17384_110	155.679	Yes	0.00439286	1	1	1
PILRA	HbA1c	URmtr	-0.274188	0.126218	1.52534	PILRA:10816_150	5.85566	No	5.61259e-08	5.61259e-08	2.30234e-07	0.9109
PILRA	HbA1c	URmtr	-0.274188	0.126218	1.52534	PILRA:6402_8	6.10841	No	9.8045e-08	9.8045e-08	2.30234e-07	0.9327
PKLR	HbA1c	raredmgmtr	-0.125488	0.0367671	3.1922	PKLR:15607_56	7.23135	No	0.000267238	0.000267238	0.000267238	0.4549
PLAT	HbA1c	syn	-0.0967101	0.0357556	2.16523	PLAT:2212_69	2.78032	No	3.43179e-36	0.000106231	4.31939e-36	0.0015
PLXND1	HbA1c	ptv	-0.134239	0.0779131	1.07109	PLXND1:19561_216	3.17137	No	7.24506e-05	0.000349921	7.24506e-05	0.0038
PRSS8	HbA1c	rec	-0.802945	0.472232	1.05026	PRSS8:15513_108	11.3177	No	3.53098e-07	0.00522056	1.65989e-06	0.0003
QSOX2	HbA1c	UR	-0.169998	0.0591638	2.39132	QSOX2:8397_147	4.32679	No	3.22984e-32	0.0020667	2.841e-31	0.2476
RMDN1	HbA1c	UR	-0.227027	0.0825317	2.22583	RMDN1:7096_30	3.3952	No	0.256657	0.256657	0.259475	0.0189
SERPINF2	HbA1c	flexnonsynmtr	-0.0618852	0.0303951	1.37937	SERPINF2:3024_18	3.20288	No	1.87242e-09	0.000445666	3.20708e-09	0.0774
SIGLEC14	HbA1c	URmtr	0.530168	0.211193	1.91862	SIGLEC14:8248_222	4.1121	No	8.90166e-12	0.970106	1.95755e-11	1
SIGLEC5	HbA1c	syn	0.137191	0.0551032	1.89331	SIGLEC5:16792_4	7.84422	No	8.90166e-12	0.970191	1.95754e-11	1
SIGLEC7	HbA1c	UR	-0.157502	0.0921828	1.05785	SIGLEC7:2742_68	2.50739	No	4.80755e-14	0.000156492	4.80755e-14	0.9993
SNUPN	HbA1c	flexnonsynmtr	-0.0887549	0.036145	1.85177	SNUPN:17765_3	3.83057	No	0.294024	0.294024	0.386211	0.458
SPINK4	HbA1c	ptv	-0.364615	0.147507	1.87154	SPINK4:19213_1	2.75453	No	0.200327	0.200327	0.218028	0.0036
TF	HbA1c	rec	0.146283	0.0728826	1.34932	TF:4162_54	2.95015	No	0.207656	0.207656	0.229321	0.0063
TFRC	HbA1c	ptv	0.260843	0.119956	1.52771	TFRC:8795_48	10.017	No	0.102163	0.102163	0.164821	1
TIMD4	HbA1c	flexnonsynmtr	0.141561	0.0289808	5.98462	TIMD4:15449_33	5.94364	Yes	0.945341	0.961253	0.945341	1
TMEM106A	HbA1c	syn	0.143085	0.0572875	1.90305	TMEM106A:10499_1	2.62473	No	7.09686e-05	7.09686e-05	0.000230641	0
TNFRSF6B	HbA1c	URmtr	-0.212887	0.0926246	1.66676	TNFRSF6B:5070_76	7.94775	No	0.969037	0.969037	0.969037	0.9993
TNFSF12	HbA1c	ptvraredmg	0.112885	0.0520923	1.51951	TNFSF12:5939_42	5.8857	No	6.41806e-15	6.41806e-15	1.22482e-14	1
TPST1	HbA1c	URmtr	-0.150565	0.0892563	1.03798	TPST1:7928_183	2.42101	No	3.66033e-09	0.00331779	1.96023e-07	0.0001
TRDMT1	HbA1c	syn	-0.0808743	0.0491245	1.00131	TRDMT1:12635_9	8.96828	No	0.961116	0.961116	0.961116	0.9998
TYRO3	HbA1c	raredmgmtr	-0.104512	0.0547326	1.25029	TYRO3:2611_72	7.06599	No	0.4869	0.530783	0.4869	0.9887
UGT1A1	HbA1c	raredmg	-0.0535727	0.0241086	1.58048	UGT1A1:17702_53	4.64038	No	1.0507e-05	1.0507e-05	1.11518e-05	0.3476
UGT1A6	HbA1c	URmtr	0.1194	0.0647314	1.1864	UGT1A6:7891_45	5.30113	No	1.0035e-05	1.0035e-05	1.01504e-05	0.337
VPS26A	HbA1c	raredmgmtr	0.105224	0.0584807	1.14284	VPS26A:19293_6	18.7942	No	1.92203e-57	0.000145022	1.92217e-57	0.0889
A2M	LDL	ptv	-0.13337	0.0669732	1.33313	A2M:3708_62	7.18286	No	0.0681628	0.119154	0.0683054	0.8973
ACADSB	LDL	ptv	0.156183	0.0602621	2.02002	ACADSB:17403_14	2.86196	No	8.64632e-07	0.00125604	8.68752e-07	0.0018
APOB	LDL	ptv	-1.80831	0.0404587	435.536	APOB:2797_56	239.17	Yes	0.987889	0.988321	0.987889	1
APOC3	LDL	ptv5pcnt	-0.184576	0.0227717	15.2796	APOC3:6461_54	61.5997	Yes	1	1	1	1
APOE	LDL	UR	-0.258755	0.0632238	4.37017	APOE:2418_55	5.18148	No	1.13458e-85	1.56301e-06	2.3405e-29	1
APOH	LDL	flexnonsynmtr	0.0519219	0.0309217	1.03093	APOH:8288_27	3.08074	No	0.998023	0.998034	0.998023	1
APOL3	LDL	raredmg	0.367803	0.199074	1.18934	APOL3:16823_75	3.08305	No	0.350206	0.350206	0.353778	0.0122
ARPC1B	LDL	rec	-0.322238	0.115716	2.27106	ARPC1B:12689_56	5.5196	No	0.549557	0.549557	0.606476	0.7063
ATP1B2	LDL	rec	1.68866	0.574656	2.48182	ATP1B2:7218_87	4.60176	No	3.13827e-14	0.0365078	3.1397e-14	0.3895
B3GNT8	LDL	rec	0.183852	0.103225	1.12553	B3GNT8:9297_12	3.68337	No	0.329092	0.329092	0.33412	0.0081
B4GALT1	LDL	ptvraredmg	-0.187158	0.0621085	2.58782	B4GALT1:13381_49	2.85889	No	0.292199	0.292199	0.292199	0.0046
CA11	LDL	syn	-0.142249	0.0618686	1.6677	CA11:8859_51	7.36533	No	2.3766e-13	0.172632	2.3766e-13	0.5468
CCS	LDL	URmtr	-0.191913	0.0901279	1.47852	CCS:13068_139	3.82305	No	5.95881e-05	5.95881e-05	8.42601e-05	0.0489
COL4A3BP	LDL	raredmg	-0.104311	0.0530765	1.30646	COL4A3BP:13535_2	12.2924	No	3.79749e-11	5.7526e-09	3.80468e-11	0.0654
COL4A3BP	LDL	raredmg	-0.104311	0.0530765	1.30646	COL4A3BP:13950_9	12.2925	No	1.93082e-16	5.75256e-09	1.93387e-16	0.1673
COLEC11	LDL	flexnonsynmtr	-0.0491095	0.0274027	1.13602	COLEC11:4430_44	6.19441	No	0.981284	0.984822	0.981284	0.8639
CRP	LDL	syn	0.114684	0.0504272	1.6392	CRP:4337_49	2.40014	No	0.102668	0.102668	0.102668	0.0021
CTRB2	LDL	ptv	-0.474234	0.24141	1.30557	CTRB2:5648_28	2.57284	No	0.0183611	0.0183611	0.0741243	0.0014
EHBP1	LDL	UR	0.111249	0.0453653	1.84786	EHBP1:12813_18	2.83046	No	1.6581e-09	3.27748e-06	2.27155e-09	0.0031
ENTPD1	LDL	rec	0.35094	0.19156	1.17425	ENTPD1:7999_23	5.04127	No	0.826512	0.826512	0.826512	0.3842
EPHA2	LDL	flexnonsynmtr	0.0641309	0.0189375	3.14996	EPHA2:4834_61	4.11618	No	0.687403	0.687403	0.712347	0.0754
FAM162A	LDL	ptv5pcnt	-0.13921	0.0726109	1.25796	FAM162A:6531_29	6.70946	No	0.800125	0.800125	0.800125	0.9723
FAM3D	LDL	ptv	-0.240334	0.134221	1.13454	FAM3D:13102_1	3.11392	No	1.04181e-07	0.00138354	5.43397e-06	0.0932
FN1	LDL	flexdmg	0.0343857	0.0152681	1.61415	FN1:3434_34	4.85472	No	0.939281	0.939281	0.939281	0.2542
GAS6	LDL	ptv	0.309713	0.0912559	3.16174	GAS6:15391_114	18.3458	No	0.99715	0.99715	0.99715	1
GCKR	LDL	ptv5pcnt	0.046269	0.0160644	2.40078	GCKR:5223_59	47.2558	No	0.99989	0.99989	0.99989	1
GHR	LDL	rec	0.246577	0.123467	1.33901	GHR:2948_58	4.04285	No	0.00373326	0.00373326	0.00379512	0.0252
GLTPD2	LDL	flexnonsynmtr	-0.0733154	0.031596	1.69209	GLTPD2:7948_129	7.52014	No	0.391363	0.391363	0.574992	0.0103
GNMT	LDL	flexnonsynmtr	0.0854614	0.0474248	1.14546	GNMT:14006_36	7.47526	No	0.92951	0.930471	0.92951	0.8621
GSTA1	LDL	flexnonsynmtr	0.086011	0.0344216	1.90437	GSTA1:17138_8	3.62934	No	0.492865	0.492865	0.508632	0.0254
HAVCR2	LDL	flexnonsynmtr	0.0619068	0.0365026	1.04627	HAVCR2:5134_52	10.5274	No	6.50618e-31	0.000310515	6.50618e-31	1
HP	LDL	URmtr	0.256834	0.0726096	3.39319	HP:3054_3	35.7463	No	7.00918e-17	7.00918e-17	1	1
HP	LDL	URmtr	0.256834	0.0726096	3.39319	HP:7905_30	55.3974	No	7.00942e-17	7.00942e-17	1	1
IGFBP7	LDL	UR	-0.171378	0.0807486	1.47099	IGFBP7:3320_49	3.85456	No	0.557661	0.557661	0.557782	0.0223
IL22RA2	LDL	flexdmg	0.0914644	0.033784	2.1686	IL22RA2:5087_5	2.7166	No	0.107891	0.107891	0.107891	0.0016
LCT	LDL	UR	-0.0598986	0.0344422	1.0861	LCT:9017_58	5.90733	No	0.712848	0.712848	0.713355	0.836
MAPK13	LDL	ptv5pcnt	0.079044	0.0311466	1.95253	MAPK13:5006_71	2.55213	No	0.114603	0.114603	0.114664	0.0029
MMP9	LDL	rec	0.314109	0.0976134	2.88894	MMP9:2579_17	3.86611	No	0.015302	0.015302	0.0172027	0.056
NEGR1	LDL	syn	0.08574	0.0405995	1.45968	NEGR1:13109_82	2.39369	No	0.0911538	0.0911538	0.0911538	0.0019
NEGR1	LDL	syn	0.08574	0.0405995	1.45968	NEGR1:7050_5	2.39098	No	0.0912262	0.0912262	0.0912262	0.0019
NFKB1	LDL	flexnonsynmtr	-0.0623433	0.031486	1.32148	NFKB1:9869_28	3.39518	No	0.129236	0.129236	0.129236	0.0353
NUDCD3	LDL	rec	-0.710048	0.406348	1.09383	NUDCD3:4254_6	2.77235	No	3.67364e-25	6.07759e-07	3.67364e-25	0.017
OBP2B	LDL	rec	-1.52301	0.70381	1.51616	OBP2B:5680_54	5.28944	No	7.36786e-72	7.36786e-72	7.37994e-72	0.8592
PCSK9	LDL	flexdmg	-0.521524	0.0209879	135.575	PCSK9:5231_79	397.529	Yes	1	1	1	1
PLA2G12B	LDL	flexnonsynmtr	-0.183762	0.0677431	2.17553	PLA2G12B:9380_2	2.47031	No	0.270858	0.270858	0.270858	0.0023
PLCG1	LDL	UR	-0.120895	0.0454596	2.10635	PLCG1:4563_61	2.67365	No	0.0341803	0.0341803	0.950129	1
POR	LDL	ptv	-0.186745	0.0557513	3.0919	POR:2731_29	7.41701	No	0.973217	0.973217	0.973217	0.9975
PRSS8	LDL	ptv	0.418586	0.217207	1.26791	PRSS8:15513_108	3.68306	No	0.673903	0.673903	0.692452	0.0365
PSMD9	LDL	raredmg	-0.142787	0.0546502	2.04664	PSMD9:13931_22	2.44264	No	0.0376401	0.0376401	0.0946522	0.0006
QDPR	LDL	UR	0.12077	0.0520522	1.69183	QDPR:11257_1	2.58815	No	0.138579	0.138579	0.141291	0.0028
RRAS2	LDL	syn	0.297911	0.130704	1.64492	RRAS2:12361_102	2.70253	No	0.186475	0.186475	0.186475	0.0037
RSPO3	LDL	flexnonsynmtr	0.0955322	0.0572037	1.02268	RSPO3:13094_75	9.92517	No	0.777756	0.777756	0.827616	0.992
RSPO3	LDL	flexnonsynmtr	0.0955322	0.0572037	1.02268	RSPO3:8427_118	10.0134	No	0.777712	0.877941	0.817833	0.992
SAA2	LDL	ptv5pcnt	0.526109	0.314757	1.02398	SAA2:18832_65	2.40189	No	0.000529858	0.000529858	0.000693754	0.0014
SDF2	LDL	UR	-0.145025	0.0677438	1.49091	SDF2:15333_11	10.7723	No	0.99975	0.99975	0.99975	1
SERPINA3	LDL	raredmgmtr	-0.0967068	0.052557	1.18202	SERPINA3:2879_9	2.8669	No	0.00144117	0.00304774	0.00144117	0.0096
SHBG	LDL	rec	-0.494572	0.287333	1.06953	SHBG:4929_55	10.5267	No	3.97419e-14	0.0283896	4.2893e-14	0.4183
SPHK2	LDL	syn	0.0510705	0.0298924	1.05776	SPHK2:4468_21	17.5613	No	4.0889e-14	0.978932	6.64589e-14	1
TAGLN	LDL	ptvraredmg	0.111921	0.0480268	1.70365	TAGLN:15640_54	2.68716	No	1.94174e-11	1.94174e-11	3.5724e-10	0.0005
TGFBI	LDL	ptv	-0.217512	0.119835	1.15795	TGFBI:3283_21	3.04448	No	0.603511	0.603511	0.603511	0.0263
TIMD4	LDL	flexdmg	0.204699	0.0435525	5.58485	TIMD4:15449_33	6.72216	Yes	0.993129	0.994517	0.993129	1
ACOT8	Tg	raredmg	-0.119594	0.0421776	2.33956	ACOT8:17400_71	4.78443	No	1.78911e-08	4.41875e-06	2.64968e-08	0.2048
ADH1A	Tg	rec	0.507438	0.185686	2.20201	ADH1A:17396_23	2.66101	No	3.75992e-05	0.000264975	3.75992e-05	0.0067
ADH4	Tg	flexdmg	-0.0727304	0.0321636	1.62446	ADH4:8325_37	4.78662	No	0.00113333	0.38962	0.0060654	0.39
AGT	Tg	rec	-0.275135	0.0833621	3.01539	AGT:3484_60	2.82522	No	1.05061e-16	2.28245e-08	1.05761e-16	0.0039
ANXA4	Tg	raredmg	0.111278	0.0480277	1.68813	ANXA4:17164_15	3.07456	No	0.000371612	0.000371612	0.000402317	0.0022
APOA4	Tg	rec	-0.194663	0.105915	1.17997	APOA4:17685_9	81.3994	No	1.36673e-18	1	1.39495e-18	1
APOB	Tg	ptv	-1.19158	0.0393071	201.132	APOB:2797_56	5.05767	Yes	2.32871e-09	0.288295	3.87542e-08	1
APOC1	Tg	ptv	-0.660664	0.176158	3.75313	APOC1:15364_101	233.908	No	1.41701e-27	0.000521391	0.231468	1
APOC3	Tg	ptv5pcnt	-1.18138	0.021957	630.446	APOC3:6461_54	1283.03	Yes	1	1	1	1
APOH	Tg	raredmgmtr	-0.105568	0.049716	1.47213	APOH:8288_27	20.7157	No	0.998756	0.998813	0.998756	1
ASIP	Tg	URmtr	0.404529	0.227417	1.12336	ASIP:5676_54	4.13157	No	0.207796	0.207796	0.21111	0.1203
ATP1B2	Tg	raredmgmtr	-0.188496	0.10006	1.22484	ATP1B2:7218_87	4.74454	No	0.0393465	0.0393465	0.180831	0.3216
B3GAT3	Tg	syn	-0.0710453	0.0387491	1.17566	B3GAT3:6897_38	4.17895	No	0.00281782	0.00366992	0.00281782	0.1274
BOLA1	Tg	flexnonsynmtr	0.0706182	0.0378474	1.20719	BOLA1:15370_5	10.5331	No	0.9631	0.9631	0.9631	1
BTNL8	Tg	raredmgmtr	-0.266726	0.109963	1.81577	BTNL8:9026_40	2.40884	No	0.0153528	0.0153528	0.0158683	0.0005
CARD9	Tg	raredmgmtr	0.247952	0.106558	1.69963	CARD9:11405_150	2.76843	No	0.000895231	0.000895231	0.000895231	0.0085
CBLN4	Tg	UR	0.213151	0.0955445	1.59028	CBLN4:5688_65	2.53088	No	0.0190771	0.0190771	0.0190771	0.0003
CBR3	Tg	flexnonsynmtr	-0.0556447	0.0319525	1.08831	CBR3:14091_42	3.04429	No	0.0413738	0.0413738	0.048245	0.0008
CCL22	Tg	rec	-0.138956	0.0701981	1.32091	CCL22:3508_78	3.64767	No	1.16014e-33	0.0131223	8.76731e-27	0.0155
CDHR5	Tg	rec	-0.157525	0.0636378	1.87578	CDHR5:9962_1	3.55253	No	0.139193	0.139193	0.139193	0.0358
COL15A1	Tg	ptv5pcnt	-0.0649214	0.031475	1.40729	COL15A1:8974_172	3.4825	No	0.0166373	0.0166373	0.062625	0.0021
COLEC11	Tg	rec	0.430246	0.227417	1.2328	COLEC11:4430_44	8.18488	No	0.997331	0.997564	0.997331	0.9806
CRABP2	Tg	URmtr	-0.289124	0.121567	1.75965	CRABP2:11696_7	2.98926	No	0.136439	0.136439	0.136439	0.0078
CSF1R	Tg	URmtr	0.146821	0.0696479	1.4556	CSF1R:13682_47	2.98894	No	0.00844752	0.00844752	0.00844758	0.0049
CTSB	Tg	ptv	-0.115273	0.0525031	1.55092	CTSB:8007_19	2.42078	No	8.7733e-10	4.62801e-07	2.85281e-08	1
DEF6	Tg	syn	0.088919	0.037617	1.74259	DEF6:14090_23	3.20311	No	0.466762	0.466762	0.466762	0.0113
DPT	Tg	flexdmg	-0.0742124	0.033307	1.58718	DPT:4979_34	2.45937	No	0.0665812	0.0665812	0.0665927	0.0009
ENTPD6	Tg	ptv	0.152904	0.0818504	1.20937	ENTPD6:8932_1	4.03833	No	0.894682	0.894682	0.894682	0.0588
EPHA2	Tg	UR	0.111997	0.0434378	2.00315	EPHA2:4834_61	2.96427	No	0.313959	0.313959	0.320447	0.0085
F2	Tg	UR	0.107474	0.0528163	1.37815	F2:4157_2	7.87233	No	9.57352e-11	0.999901	1.88118e-08	1
F2	Tg	UR	0.107474	0.0528163	1.37815	F2:5316_54	5.12383	No	1.5025e-08	6.2926e-05	1.50299e-08	0.0111
FASN	Tg	flexdmg	0.0387422	0.0175243	1.56781	FASN:8403_18	4.62576	No	0.790562	0.790562	0.822055	0.185
FLII	Tg	flexnonsynmtr	0.0345923	0.0168292	1.39977	FLII:12677_164	3.70375	No	5.82821e-07	0.00415601	5.82821e-07	0.0663
GAS6	Tg	ptvraredmg	0.100482	0.0249859	4.23791	GAS6:15391_114	28.4659	No	0.963345	0.988477	0.963345	1
GCKR	Tg	ptv5pcnt	0.105565	0.015571	10.9188	GCKR:5223_59	417.604	Yes	1	1	1	1
GHR	Tg	URmtr	0.150681	0.0684125	1.55865	GHR:2948_58	4.70588	No	0.000758395	0.961516	0.000761381	0.1465
GLTPD2	Tg	flexnonsynmtr	-0.0533087	0.0306429	1.08663	GLTPD2:7948_129	11.5667	No	0.816107	0.837299	0.816107	0.8261
GP5	Tg	flexdmg	-0.074591	0.0367108	1.37501	GP5:7185_29	4.10922	No	0.809525	0.809525	0.809525	0.0641
GSTA1	Tg	syn	-0.132146	0.0493251	2.1318	GSTA1:17138_8	16.698	No	0.979417	0.979597	0.979417	1
HDGF	Tg	rec	0.867094	0.482415	1.14103	HDGF:16758_96	3.77189	No	0.53367	0.53367	0.53367	0.0487
HDGF	Tg	rec	0.867094	0.482415	1.14103	HDGF:8953_47	3.18527	No	0.494418	0.494418	0.494418	0.0407
HEBP1	Tg	ptv	0.358648	0.132537	2.16688	HEBP1:18225_13	3.45458	No	0.939093	0.939093	0.939093	0.1262
HGFAC	Tg	flexdmg	0.049823	0.0166753	2.55135	HGFAC:3617_80	2.69808	No	4.09081e-24	0.00245489	4.09082e-24	1
HHIP	Tg	ptvraredmg	0.078476	0.0315251	1.89283	HHIP:10833_64	3.70056	No	0.709546	0.709546	0.715851	0.0252
HSPB1	Tg	syn	0.0735705	0.042299	1.08628	HSPB1:11103_24	6.09151	No	7.10241e-05	7.10241e-05	7.21674e-05	0.9014
ICAM1	Tg	ptv5pcnt	0.245762	0.0974743	1.9321	ICAM1:4342_10	3.57082	No	0.351749	0.351749	0.351933	0.0113
IL1RL1	Tg	raredmg	0.0837697	0.0503196	1.0179	IL1RL1:4234_8	2.98474	No	0.749835	0.749835	0.786779	0.0636
IL6ST	Tg	rec	-0.243696	0.113717	1.49333	IL6ST:2620_4	2.91229	No	0.0692338	0.0692338	0.0695089	0.0083
INHBB	Tg	ptvraredmg	-0.082929	0.0433071	1.25567	INHBB:13676_46	3.50723	No	0.00995197	0.0206603	0.00995208	0.0318
INHBC	Tg	ptvraredmg	-0.143793	0.0374468	3.90983	INHBC:15686_49	24.325	No	0.953252	0.953252	0.953252	1
LCT	Tg	rec	-0.174296	0.102284	1.05368	LCT:9017_58	2.64518	No	0.140178	0.140178	0.140245	0.0031
LMAN2	Tg	flexdmg	0.0527661	0.0314587	1.02927	LMAN2:9468_8	7.48948	No	0.318508	0.417054	0.318508	0.3509
LRP4	Tg	ptvraredmg	0.032263	0.01446	1.5906	LRP4:19558_10	7.93939	No	3.55358e-13	0.00711077	3.58254e-13	0.9988
MANBA	Tg	syn	0.101861	0.0323067	2.79146	MANBA:6382_17	2.42789	No	1.18452e-07	1.18452e-07	2.21941e-07	0.0044
MATN3	Tg	syn	-0.0895465	0.0501835	1.12865	MATN3:19361_78	3.10322	No	2.63931e-10	2.84232e-10	2.63931e-10	0.0238
MDK	Tg	raredmg	0.214855	0.0785318	2.20613	MDK:2911_27	3.32971	No	1.0003e-09	0.0419075	2.24761e-08	0.1132
MSR1	Tg	ptv5pcnt	-0.04058	0.0103638	4.04484	MSR1:15533_97	6.1351	No	0.808277	0.808277	0.808277	0.0397
NAPG	Tg	raredmgmtr	-0.164014	0.0751283	1.5372	NAPG:17773_26	2.6393	No	0.112041	0.112041	0.14132	0.0018
NCAN	Tg	raredmgmtr	-0.0772364	0.03572	1.51432	NCAN:15573_110	82.7888	No	1.37745e-08	4.55936e-07	1.37765e-08	1
NISCH	Tg	raredmg	-0.0638174	0.0368174	1.08074	NISCH:12738_43	24.185	No	0.937538	0.937538	0.937538	1
NPTXR	Tg	flexdmg	-0.0691822	0.0388745	1.12415	NPTXR:15511_37	2.74019	No	4.72721e-06	4.72721e-06	4.80268e-06	0.0081
PACSIN3	Tg	syn	0.0711079	0.03999	1.12274	PACSIN3:14674_63	2.68576	No	1.29549e-06	0.000773602	2.96862e-06	0.481
PAM	Tg	syn	0.0628962	0.0348734	1.14691	PAM:5620_13	3.11959	No	0.00970255	0.00970255	0.120323	0.0001
PDE3A	Tg	syn	0.0456241	0.0242553	1.22205	PDE3A:5254_69	3.28816	No	5.94095e-16	0.00370121	2.35142e-15	0.0405
PLEKHA1	Tg	UR	-0.134356	0.0729513	1.18365	PLEKHA1:12459_13	2.41737	No	0.0665121	0.0665121	0.066685	0.0016
PLTP	Tg	flexdmg	0.090843	0.0315083	2.4048	PLTP:15475_4	82.2309	No	0.999325	0.999325	0.999325	1
POR	Tg	flexdmg	-0.0640207	0.0144708	5.01398	POR:2731_29	7.1983	Yes	0.372526	0.372526	0.376248	0.9577
PRG3	Tg	raredmg	0.30595	0.137841	1.57763	PRG3:9015_1	3.7746	No	0.324377	0.324377	0.324377	0.0499
RETN	Tg	URmtr	0.495421	0.19695	1.92491	RETN:3046_31	2.64927	No	9.33352e-07	0.000371682	6.53556e-06	0.0027
RRAS2	Tg	URmtr	-0.211524	0.11142	1.23929	RRAS2:12361_102	4.91942	No	8.29239e-05	8.29239e-05	8.5469e-05	0.751
RSPO3	Tg	flexnonsynmtr	0.105188	0.05545	1.23785	RSPO3:13094_75	2.70017	No	0.0124345	0.998695	0.227505	1
RSPO3	Tg	flexnonsynmtr	0.105188	0.05545	1.23785	RSPO3:8427_118	2.64152	No	0.0120093	0.999075	0.0138195	1
SDF2	Tg	raredmgmtr	0.195841	0.0772635	1.94869	SDF2:15333_11	7.82992	No	0.993459	0.993459	0.993459	0.9971
SDF2L1	Tg	syn	-0.113024	0.0607985	1.20046	SDF2L1:6990_44	2.49209	No	0.0920992	0.0920992	0.0920992	0.003
SEMA3G	Tg	raredmg	-0.0577367	0.0287324	1.35176	SEMA3G:5628_21	3.95227	No	0.805223	0.940518	0.805223	1
SERPINA5	Tg	syn	-0.0637072	0.0330341	1.2693	SERPINA5:3389_7	6.02917	No	0.797569	0.797569	0.799683	0.0513
SHBG	Tg	URmtr	0.212791	0.0765313	2.26532	SHBG:4929_55	12.2718	No	0.159054	0.159054	0.165309	0.6489
SPHK2	Tg	UR	0.178634	0.092427	1.27349	SPHK2:4468_21	7.8204	No	2.18871e-09	7.64472e-09	2.86648e-09	0.9981
SPINT3	Tg	rec	1.74136	0.964829	1.14813	SPINT3:7926_13	9.48989	No	4.31472e-69	1.82356e-67	4.31582e-69	1
SRL	Tg	raredmg	-0.0673884	0.0274115	1.85525	SRL:10940_25	2.45	No	1.75456e-05	7.14251e-05	0.000270077	0.0039
SULT2A1	Tg	rec	-0.663842	0.290912	1.64795	SULT2A1:9829_91	6.51045	No	0.96926	0.970085	0.96926	0.9278
SV2A	Tg	syn	0.0640489	0.0294963	1.52434	SV2A:12880_1	9.90019	No	0.85715	0.857939	0.85715	1
TAGLN	Tg	syn	-0.117862	0.0536243	1.55354	TAGLN:15640_54	74.3589	No	1.94174e-11	1.94174e-11	3.5612e-10	0.0005
TIMD4	Tg	flexdmg	0.213017	0.0422172	6.34511	TIMD4:15449_33	4.25682	Yes	0.993361	0.994233	0.993361	1
TMEM106A	Tg	flexdmg	0.115147	0.0560069	1.40024	TMEM106A:10499_1	2.39608	No	1.46634e-13	2.33638e-06	1.46634e-13	0
UGT1A1	Tg	flexnonsynmtr	-0.0554835	0.0220297	1.92875	UGT1A1:17702_53	3.80798	No	0.274671	0.274671	0.27511	0.0354
UGT1A6	Tg	raredmgmtr	-0.0637274	0.0348056	1.17323	UGT1A6:7891_45	4.93149	No	0.274967	0.274967	0.290067	0.1847
