## Supplementary Table 7 for "Benchmarking Bayesian colocalization methods in validating Mendelian randomization-identified targets"

### Sheet: Sheet1
Table S7. Known drug targets in DrugBank amongst protein-trait associations with a false discovery rate < 0.5. The drugs that have been approved and marketed, and have not been cancelled are included.
Indication	Gene name	Uniprot ID	Name	DrugBank ID	Generic name	Region	Max phase	Type	Pharmacological action	Antagonist	Agonist	Substrate	Inhibitor	Inducer	Other action
Hypertension	ALDH2	P05091	Aldehyde dehydrogenase, mitochondrial	DB00727	Nitroglycerin	ca	4	EnzymeBond	unknown	0	0	1	0	0
Hypertension	NPPB	P16860	Natriuretic peptides B	DB01136	Carvedilol	ca	4	TargetBond	unknown	0	0	0	0	0	other
Hypertension	PDE5A	O76074	cGMP-specific 3',5'-cyclic phosphodiesterase	DB00203	Sildenafil	ca	4	TargetBond	yes	0	0	0	1	0
Hypertension	PDE5A	O76074	cGMP-specific 3',5'-cyclic phosphodiesterase	DB00203	Sildenafil	eu	4	TargetBond	yes	0	0	0	1	0
Hypertension	PDE5A	O76074	cGMP-specific 3',5'-cyclic phosphodiesterase	DB00203	Sildenafil	us	4	TargetBond	yes	0	0	0	1	0
Hypertension	PDE5A	O76074	cGMP-specific 3',5'-cyclic phosphodiesterase	DB00820	Tadalafil	ca	4	TargetBond	yes	0	0	0	1	0
Hypertension	PDE5A	O76074	cGMP-specific 3',5'-cyclic phosphodiesterase	DB00820	Tadalafil	eu	4	TargetBond	yes	0	0	0	1	0
Hypertension	PDE5A	O76074	cGMP-specific 3',5'-cyclic phosphodiesterase	DB00820	Tadalafil	us	4	TargetBond	yes	0	0	0	1	0
Hypertension	SHBG	P04278	Sex hormone-binding globulin	DB00421	Spironolactone	ca	4	TargetBond	unknown	0	0	0	0	0	binder
Diabetes	IDE	P14735	Insulin-degrading enzyme	DB00030	Insulin human	ca	4	EnzymeBond	unknown	0	0	1	0	0	cleavage
Diabetes	IDE	P14735	Insulin-degrading enzyme	DB00030	Insulin human	eu	4	EnzymeBond	unknown	0	0	1	0	0	cleavage
Diabetes	IDE	P14735	Insulin-degrading enzyme	DB00030	Insulin human	us	4	EnzymeBond	unknown	0	0	1	0	0	cleavage
Diabetes	IDE	P14735	Insulin-degrading enzyme	DB00046	Insulin lispro	ca	4	EnzymeBond	unknown	0	0	1	0	0
Diabetes	IDE	P14735	Insulin-degrading enzyme	DB00046	Insulin lispro	eu	4	EnzymeBond	unknown	0	0	1	0	0
Diabetes	IDE	P14735	Insulin-degrading enzyme	DB00046	Insulin lispro	us	4	EnzymeBond	unknown	0	0	1	0	0
Diabetes	IDE	P14735	Insulin-degrading enzyme	DB00071	Insulin pork	ca	4	EnzymeBond	unknown	0	0	1	0	0
Diabetes	PCSK1	P29120	Neuroendocrine convertase 1	DB00030	Insulin human	ca	4	EnzymeBond	unknown	0	0	0	0	0	activator
Diabetes	PCSK1	P29120	Neuroendocrine convertase 1	DB00030	Insulin human	eu	4	EnzymeBond	unknown	0	0	0	0	0	activator
Diabetes	PCSK1	P29120	Neuroendocrine convertase 1	DB00030	Insulin human	us	4	EnzymeBond	unknown	0	0	0	0	0	activator
Diabetes	UGT1A1	P22309	UDP-glucuronosyltransferase 1-1	DB11827	Ertugliflozin	eu	4	EnzymeBond	no	0	0	0	1	0
Diabetes	UGT1A1	P22309	UDP-glucuronosyltransferase 1-1	DB11827	Ertugliflozin	us	4	EnzymeBond	no	0	0	0	1	0
Diabetes	UGT1A1	P22309	UDP-glucuronosyltransferase 1-1	DB01067	Glipizide	us	4	EnzymeBond	no	0	0	1	0	0
Diabetes	UGT1A1	P22309	UDP-glucuronosyltransferase 1-1	DB00641	Simvastatin	ca	4	EnzymeBond	unknown	0	0	1	0	0
Diabetes	UGT1A1	P22309	UDP-glucuronosyltransferase 1-1	DB00641	Simvastatin	eu	4	EnzymeBond	unknown	0	0	1	0	0
Diabetes	UGT1A1	P22309	UDP-glucuronosyltransferase 1-1	DB00641	Simvastatin	us	4	EnzymeBond	unknown	0	0	1	0	0
Hypercholesterolemia	UGT1A1	P22309	UDP-glucuronosyltransferase 1-1	DB01076	Atorvastatin	ca	4	EnzymeBond	no	0	0	1	0	0
Hypercholesterolemia	UGT1A1	P22309	UDP-glucuronosyltransferase 1-1	DB01076	Atorvastatin	us	4	EnzymeBond	no	0	0	1	0	0
Hypercholesterolemia	UGT1A1	P22309	UDP-glucuronosyltransferase 1-1	DB01095	Fluvastatin	ca	4	EnzymeBond	unknown	0	0	1	0	0
Hypercholesterolemia	UGT1A1	P22309	UDP-glucuronosyltransferase 1-1	DB01095	Fluvastatin	us	4	EnzymeBond	unknown	0	0	1	0	0
Hypercholesterolemia	UGT1A1	P22309	UDP-glucuronosyltransferase 1-1	DB00227	Lovastatin	ca	4	EnzymeBond	no	0	0	1	0	0
Hypercholesterolemia	UGT1A1	P22309	UDP-glucuronosyltransferase 1-1	DB00227	Lovastatin	us	4	EnzymeBond	no	0	0	1	0	0
Hypercholesterolemia	UGT1A1	P22309	UDP-glucuronosyltransferase 1-1	DB00641	Simvastatin	ca	4	EnzymeBond	unknown	0	0	1	0	0
Hypercholesterolemia	UGT1A1	P22309	UDP-glucuronosyltransferase 1-1	DB00641	Simvastatin	eu	4	EnzymeBond	unknown	0	0	1	0	0
Hypercholesterolemia	UGT1A1	P22309	UDP-glucuronosyltransferase 1-1	DB00641	Simvastatin	us	4	EnzymeBond	unknown	0	0	1	0	0
Hypercholesterolemia	UGT1A6	P19224	UDP-glucuronosyltransferase 1-6	DB00945	Acetylsalicylic acid	ca	4	EnzymeBond	unknown	0	0	1	0	0
Hypercholesterolemia	UGT1A6	P19224	UDP-glucuronosyltransferase 1-6	DB00945	Acetylsalicylic acid	eu	4	EnzymeBond	unknown	0	0	1	0	0
Hypercholesterolemia	CASP3	P42574	Caspase-3	DB00945	Acetylsalicylic acid	ca	4	TargetBond	unknown	0	0	0	1	0	downregulator
Hypercholesterolemia	CASP3	P42574	Caspase-3	DB00945	Acetylsalicylic acid	eu	4	TargetBond	unknown	0	0	0	1	0	downregulator
Hypercholesterolemia	PCSK9	Q8NBP7	Proprotein convertase subtilisin/kexin type 9	DB09302	Alirocumab	ca	4	TargetBond	yes	0	0	0	1	0
Hypercholesterolemia	PCSK9	Q8NBP7	Proprotein convertase subtilisin/kexin type 9	DB09302	Alirocumab	eu	4	TargetBond	yes	0	0	0	1	0
Hypercholesterolemia	PCSK9	Q8NBP7	Proprotein convertase subtilisin/kexin type 9	DB09302	Alirocumab	us	4	TargetBond	yes	0	0	0	1	0
Hypercholesterolemia	PCSK9	Q8NBP7	Proprotein convertase subtilisin/kexin type 9	DB09303	Evolocumab	ca	4	EnzymeBond	yes	0	0	0	1	0
Hypercholesterolemia	PCSK9	Q8NBP7	Proprotein convertase subtilisin/kexin type 9	DB09303	Evolocumab	eu	4	EnzymeBond	yes	0	0	0	1	0
Hypercholesterolemia	PCSK9	Q8NBP7	Proprotein convertase subtilisin/kexin type 9	DB09303	Evolocumab	us	4	EnzymeBond	yes	0	0	0	1	0
Hypercholesterolemia	PCSK9	Q8NBP7	Proprotein convertase subtilisin/kexin type 9	DB14901	Inclisiran	eu	4	TargetBond	yes	0	0	0	0	0	antisense oligonucleotide
Myocardial Infarction	PLG	P00747	Plasminogen	DB00009	Alteplase	ca	4	TargetBond	yes	0	0	0	0	0	activator
Myocardial Infarction	PLG	P00747	Plasminogen	DB00009	Alteplase	us	4	TargetBond	yes	0	0	0	0	0	activator
Myocardial Infarction	PLG	P00747	Plasminogen	DB00015	Reteplase	eu	4	TargetBond	yes	0	0	0	0	0	activator
Myocardial Infarction	PLG	P00747	Plasminogen	DB00015	Reteplase	us	4	TargetBond	yes	0	0	0	0	0	activator
Myocardial Infarction	PLG	P00747	Plasminogen	DB00031	Tenecteplase	ca	4	TargetBond	yes	0	0	0	0	0	activator
Myocardial Infarction	PLG	P00747	Plasminogen	DB00031	Tenecteplase	eu	4	TargetBond	yes	0	0	0	0	0	activator
Myocardial Infarction	PLG	P00747	Plasminogen	DB00031	Tenecteplase	us	4	TargetBond	yes	0	0	0	0	0	activator
Myocardial Infarction	SELP	P16109	P-selectin	DB01109	Heparin	ca	4	TargetBond	unknown	0	0	0	1	0
Myocardial Infarction	SELP	P16109	P-selectin	DB08813	Nadroparin	ca	4	TargetBond	unknown	0	0	0	1	0
Myocardial Infarction	DLD	P09622	Dihydrolipoyl dehydrogenase, mitochondrial	DB00145	Glycine	ca	4	EnzymeBond	unknown	0	0	1	0	0
Myocardial Infarction	F2	P00734	Prothrombin	DB01225	Enoxaparin	ca	4	TargetBond	unknown	0	0	0	1	0
Myocardial Infarction	F2	P00734	Prothrombin	DB01225	Enoxaparin	eu	4	TargetBond	unknown	0	0	0	1	0
Myocardial Infarction	F2	P00734	Prothrombin	DB01225	Enoxaparin	us	4	TargetBond	unknown	0	0	0	1	0
Myocardial Infarction	GSS	P48637	Glutathione synthetase	DB00145	Glycine	ca	4	TargetBond	unknown	0	0	1	0	0
Myocardial Infarction	UGT1A1	P22309	UDP-glucuronosyltransferase 1-1	DB01076	Atorvastatin	ca	4	EnzymeBond	no	0	0	1	0	0
Myocardial Infarction	UGT1A1	P22309	UDP-glucuronosyltransferase 1-1	DB01076	Atorvastatin	us	4	EnzymeBond	no	0	0	1	0	0
Myocardial Infarction	UGT1A1	P22309	UDP-glucuronosyltransferase 1-1	DB00227	Lovastatin	ca	4	EnzymeBond	no	0	0	1	0	0
Myocardial Infarction	UGT1A1	P22309	UDP-glucuronosyltransferase 1-1	DB00227	Lovastatin	us	4	EnzymeBond	no	0	0	1	0	0
Myocardial Infarction	UGT1A6	P19224	UDP-glucuronosyltransferase 1-6	DB00945	Acetylsalicylic acid	ca	4	EnzymeBond	unknown	0	0	1	0	0
Myocardial Infarction	UGT1A6	P19224	UDP-glucuronosyltransferase 1-6	DB00945	Acetylsalicylic acid	eu	4	EnzymeBond	unknown	0	0	1	0	0
Myocardial Infarction	CASP3	P42574	Caspase-3	DB00945	Acetylsalicylic acid	ca	4	TargetBond	unknown	0	0	0	1	0	downregulator
Myocardial Infarction	CASP3	P42574	Caspase-3	DB00945	Acetylsalicylic acid	eu	4	TargetBond	unknown	0	0	0	1	0	downregulator
Myocardial Infarction	GNMT	Q14749	Glycine N-methyltransferase	DB00145	Glycine	ca	4	TargetBond	unknown	0	0	1	0	0
Myocardial Infarction	PCSK9	Q8NBP7	Proprotein convertase subtilisin/kexin type 9	DB09302	Alirocumab	ca	4	TargetBond	yes	0	0	0	1	0
Myocardial Infarction	PCSK9	Q8NBP7	Proprotein convertase subtilisin/kexin type 9	DB09302	Alirocumab	eu	4	TargetBond	yes	0	0	0	1	0
Myocardial Infarction	PCSK9	Q8NBP7	Proprotein convertase subtilisin/kexin type 9	DB09302	Alirocumab	us	4	TargetBond	yes	0	0	0	1	0
Heart Failure	ALDH2	P05091	Aldehyde dehydrogenase, mitochondrial	DB00727	Nitroglycerin	ca	4	EnzymeBond	unknown	0	0	1	0	0
Heart Failure	NPPB	P16860	Natriuretic peptides B	DB01136	Carvedilol	ca	4	TargetBond	unknown	0	0	0	0	0	other
Heart Failure	PLG	P00747	Plasminogen	DB00015	Reteplase	eu	4	TargetBond	yes	0	0	0	0	0	activator
Heart Failure	PLG	P00747	Plasminogen	DB00015	Reteplase	us	4	TargetBond	yes	0	0	0	0	0	activator
Heart Failure	SHBG	P04278	Sex hormone-binding globulin	DB00421	Spironolactone	ca	4	TargetBond	unknown	0	0	0	0	0	binder
Heart Failure	PDE3A	Q14432	cGMP-inhibited 3',5'-cyclic phosphodiesterase A	DB00235	Milrinone	ca	4	TargetBond	yes	0	0	0	1	0
Heart Failure	PDE3A	Q14432	cGMP-inhibited 3',5'-cyclic phosphodiesterase A	DB00235	Milrinone	us	4	TargetBond	yes	0	0	0	1	0
Heart Failure	PLAU	P00749	Urokinase-type plasminogen activator	DB00594	Amiloride	ca	4	TargetBond	unknown	0	0	0	1	0
Heart Failure	PLAU	P00749	Urokinase-type plasminogen activator	DB00594	Amiloride	us	4	TargetBond	unknown	0	0	0	1	0
Heart Failure	UGT1A1	P22309	UDP-glucuronosyltransferase 1-1	DB01136	Carvedilol	ca	4	EnzymeBond	no	0	0	1	0	0
Heart Failure	UGT1A1	P22309	UDP-glucuronosyltransferase 1-1	DB00678	Losartan	ca	4	EnzymeBond	unknown	0	0	1	0	0
Heart Failure	UGT1A1	P22309	UDP-glucuronosyltransferase 1-1	DB00678	Losartan	us	4	EnzymeBond	unknown	0	0	1	0	0
Heart Failure	UGT1A1	P22309	UDP-glucuronosyltransferase 1-1	DB15456	Vericiguat	us	4	EnzymeBond	unknown	0	0	1	0	0
Heart Failure	MMP9	P14780	Matrix metalloproteinase-9	DB01197	Captopril	ca	4	TargetBond	unknown	0	0	0	1	0
Atrial Fibrillation	NPPB	P16860	Natriuretic peptides B	DB01136	Carvedilol	ca	4	TargetBond	unknown	0	0	0	0	0	other
Atrial Fibrillation	UGT1A1	P22309	UDP-glucuronosyltransferase 1-1	DB01136	Carvedilol	ca	4	EnzymeBond	no	0	0	1	0	0
Atrial Fibrillation	UGT1A1	P22309	UDP-glucuronosyltransferases (UGTs)	DB00960	Pindolol	ca	4	EnzymeBond	unknown	0	0	1	0	0
Atrial Fibrillation	UGT1A1	P22309	UDP-glucuronosyltransferases (UGTs)	DB00960	Pindolol	us	4	EnzymeBond	unknown	0	0	1	0	0
Atrial Fibrillation	UGT1A6	P19224	UDP-glucuronosyltransferases (UGTs)	DB00960	Pindolol	ca	4	EnzymeBond	unknown	0	0	1	0	0
Atrial Fibrillation	UGT1A6	P19224	UDP-glucuronosyltransferases (UGTs)	DB00960	Pindolol	us	4	EnzymeBond	unknown	0	0	1	0	0
Atrial Fibrillation	SULT2A1	Q06520	Sulfotransferase	DB00960	Pindolol	ca	4	EnzymeBond	unknown	0	0	1	0	0
Atrial Fibrillation	SULT2A1	Q06520	Sulfotransferase	DB00960	Pindolol	us	4	EnzymeBond	unknown	0	0	1	0	0
Stroke	PDE5A	O76074	cGMP-specific 3',5'-cyclic phosphodiesterase	DB00975	Dipyridamole	ca	4	TargetBond	yes	0	0	0	1	0
Stroke	PLG	P00747	Plasminogen	DB00009	Alteplase	ca	4	TargetBond	yes	0	0	0	0	0	activator
Stroke	PLG	P00747	Plasminogen	DB00009	Alteplase	us	4	TargetBond	yes	0	0	0	0	0	activator
Stroke	DLD	P09622	Dihydrolipoyl dehydrogenase, mitochondrial	DB00145	Glycine	ca	4	EnzymeBond	unknown	0	0	1	0	0
Stroke	F2	P00734	Prothrombin	DB06695	Dabigatran etexilate	ca	4	TargetBond	yes	0	0	0	1	0
Stroke	F2	P00734	Prothrombin	DB06695	Dabigatran etexilate	eu	4	TargetBond	yes	0	0	0	1	0
Stroke	F2	P00734	Prothrombin	DB06695	Dabigatran etexilate	us	4	TargetBond	yes	0	0	0	1	0
Stroke	GSS	P48637	Glutathione synthetase	DB00145	Glycine	ca	4	TargetBond	unknown	0	0	1	0	0
Stroke	UGT1A1	P22309	UDP-glucuronosyltransferase 1-1	DB01076	Atorvastatin	ca	4	EnzymeBond	no	0	0	1	0	0
Stroke	UGT1A1	P22309	UDP-glucuronosyltransferase 1-1	DB01076	Atorvastatin	us	4	EnzymeBond	no	0	0	1	0	0
Stroke	UGT1A1	P22309	UDP-glucuronosyltransferase 1-1	DB00678	Losartan	ca	4	EnzymeBond	unknown	0	0	1	0	0
Stroke	UGT1A1	P22309	UDP-glucuronosyltransferase 1-1	DB00678	Losartan	us	4	EnzymeBond	unknown	0	0	1	0	0
Stroke	UGT1A1	P22309	UDP-glucuronosyltransferase 1-1	DB00641	Simvastatin	ca	4	EnzymeBond	unknown	0	0	1	0	0
Stroke	UGT1A1	P22309	UDP-glucuronosyltransferase 1-1	DB00641	Simvastatin	eu	4	EnzymeBond	unknown	0	0	1	0	0
Stroke	UGT1A1	P22309	UDP-glucuronosyltransferase 1-1	DB00641	Simvastatin	us	4	EnzymeBond	unknown	0	0	1	0	0
Stroke	UGT1A6	P19224	UDP-glucuronosyltransferase 1-6	DB00945	Acetylsalicylic acid	ca	4	EnzymeBond	unknown	0	0	1	0	0
Stroke	UGT1A6	P19224	UDP-glucuronosyltransferase 1-6	DB00945	Acetylsalicylic acid	eu	4	EnzymeBond	unknown	0	0	1	0	0
Stroke	CASP3	P42574	Caspase-3	DB00945	Acetylsalicylic acid	ca	4	TargetBond	unknown	0	0	0	1	0	downregulator
Stroke	CASP3	P42574	Caspase-3	DB00945	Acetylsalicylic acid	eu	4	TargetBond	unknown	0	0	0	1	0	downregulator
Stroke	GNMT	Q14749	Glycine N-methyltransferase	DB00145	Glycine	ca	4	TargetBond	unknown	0	0	1	0	0
Stroke	PCSK9	Q8NBP7	Proprotein convertase subtilisin/kexin type 9	DB09302	Alirocumab	ca	4	TargetBond	yes	0	0	0	1	0
Stroke	PCSK9	Q8NBP7	Proprotein convertase subtilisin/kexin type 9	DB09302	Alirocumab	eu	4	TargetBond	yes	0	0	0	1	0
Stroke	PCSK9	Q8NBP7	Proprotein convertase subtilisin/kexin type 9	DB09302	Alirocumab	us	4	TargetBond	yes	0	0	0	1	0
Stroke	PDE4A	P27815	cAMP-specific 3',5'-cyclic phosphodiesterase 4A	DB00975	Dipyridamole	ca	4	TargetBond	yes	0	0	0	1	0
