## Supplementary Table 8 for "Benchmarking Bayesian colocalization methods in validating Mendelian randomization-identified targets"

### Sheet: Sheet1
Table S8. Assessment of colocalization for associations exclusively supported by SharePro based on additional GWAS. Colocalization probability was obtained using SharePro with the default prior of 1e-5.
Protein	SOMAmer ID	Outcome	GWAS: Keaton et al. blood pressure trait GWAS	GWAS: Graham et al. lipid trait GWAS
ALDH2	18381_16	DBP	1
ALDH2	18381_16	LDL		1
APOC1	15364_101	LDL		1
APOE	2418_55	LDL		1
CTSB	8007_19	Tg		1
HAVCR2	5134_52	LDL		1
HAVCR2	5134_52	Tg		1
HEXIM1	15596_7	SBP	1
HEXIM2	14205_6	SBP	1
HGFAC	3617_80	Tg		1
LRP4	19558_10	Tg		1
MST1	4407_10	DBP	0.9998
NCAN	15573_110	LDL		1
NCAN	15573_110	Tg		1
NPPB	7655_11	DBP	1
NPPB	7655_11	SBP	1
RAB1A	19223_6	Tg		1
SPHK2	4468_21	Tg		0.9961
SPINT3	7926_13	Tg		0.5124
ULK3	12437_18	DBP	1
