## Supplementary Table 10 for "Benchmarking Bayesian colocalization methods in validating Mendelian randomization-identified targets"

### Sheet: Sheet1
Table S10. Evaluation of risk of horizontal pleiotropy.
Protein	SOMAmer ID	Outcome	Instrument has functional impact on another gene	Instrument is pQTL of another gene	Instrument is more functionally relevant to another gene (based on V2G score)	Instrument is expression QTL of another gene	Instrument is splicing QTL of another gene	Risk of horizontal pleiotropy
ALDH2	18381_16	DBP	1	0	0	1	1	High
ALDH2	18381_16	HbA1c	1	0	0	1	1	High
ALDH2	18381_16	LDL	1	0	0	1	1	High
ANKRD27	12445_50	HbA1c	0	1	1	1	0	High
APOC1	15364_101	LDL	0	1	1	1	1	High
APOE	2418_55	LDL	0	1	1	1	1	High
CARD9	11405_150	HbA1c	0	0	0	1	1	Mild
CTSB	8007_19	Tg	0	0	1	1	1	High
CTSS	3181_50	HbA1c	1	0	1	1	1	High
FKBP1B	11568_2	HbA1c	1	0	1	1	1	High
GCDH	19258_24	HbA1c	1	0	0	1	1	High
HAVCR2	5134_52	LDL	0	0	0	1	0	Mild
HAVCR2	5134_52	Tg	0	0	0	1	0	Mild
HEXIM1	15596_7	SBP	0	1	1	1	1	High
HEXIM2	14205_6	SBP	0	1	1	1	1	High
HGFAC	3617_80	Tg	1	0	1	1	1	High
HSF1	11616_9	HbA1c	0	0	0	1	1	Mild
LRP4	19558_10	Tg	1	1	1	1	1	High
MST1	4407_10	DBP	1	0	1	1	1	High
MST1	4407_10	HbA1c	1	0	1	1	1	High
NCAN	15573_110	LDL	0	0	1	1	1	High
NCAN	15573_110	Tg	0	0	1	1	1	High
NPPB	7655_11	DBP	0	0	1	1	1	High
NPPB	7655_11	SBP	0	0	1	1	1	High
OBP2B	5680_54	HbA1c	0	0	0	1	1	Mild
PNP	15435_4	HbA1c	0	0	0	1	0	Mild
RAB1A	19223_6	Tg	1	0	1	1	0	High
RRAS2	12361_102	HbA1c	0	0	1	1	1	High
SIGLEC7	2742_68	HbA1c	1	1	1	1	1	High
SPHK2	4468_21	Tg	0	0	1	1	1	High
SPINT3	7926_13	Tg	0	0	0	1	1	Mild
TNFSF12	5939_42	HbA1c	0	1	0	1	1	High
ULK3	12437_18	DBP	0	0	0	1	1	Mild
