## Supplementary Table 12 for "Benchmarking Bayesian colocalization methods in validating Mendelian randomization-identified targets"

### Sheet: Sheet1
Table S12. Mouse mutants and suggestive phenotypic changes.
			International Mouse Phenotyping Consortium (Significant phenotypic changes only)
Gene	Risk of horizontal pleiotropy	Mouse Genome Informatics Database	Phenotype	Allele	Zygosity	Sex	Life Stage	Procedure	Parameter	Phenotyping Center	Source	p-value (unadjusted)	Data
Aldh2	High	Homozygous mutation of this gene results in the absence of oxidation activity in the mitochondria. Mice homozygous for a different allele exhibit decreased litter size.	increased IgE level	Aldh2<tm1a(EUCOMM)Wtsi>	homozygote	male	Early adult	Immunoglobulin	IgE	HMGU	EuroPhenome	6.4e-08	//www.mousephenotype.org/data/charts?accession=MGI:99600&allele_accession_id=MGI:4431566&zygosity=homozygote&parameter_stable_id=ESLIM_019_001_007&pipeline_stable_id=ESLIM_002&procedure_stable_id=ESLIM_019_001&parameter_stable_id=ESLIM_019_001_007&phenotyping_center=HMGU
Aldh2	High		abnormal response to tactile stimuli	Aldh2<tm1a(EUCOMM)Wtsi>	homozygote	female	Early adult	Modified SHIRPA	Touch escape	MRC Harwell	EuroPhenome	1.51e-07	//www.mousephenotype.org/data/charts?accession=MGI:99600&allele_accession_id=MGI:4431566&zygosity=homozygote&parameter_stable_id=ESLIM_008_001_014&pipeline_stable_id=ESLIM_002&procedure_stable_id=ESLIM_008_001&parameter_stable_id=ESLIM_008_001_014&phenotyping_center=MRC Harwell
Aldh2	High		increased bone mineral content	Aldh2<tm1a(EUCOMM)Wtsi>	homozygote	female	Early adult	DEXA	Bone Mineral Content	MRC Harwell	EuroPhenome	1.29e-06	//www.mousephenotype.org/data/charts?accession=MGI:99600&allele_accession_id=MGI:4431566&zygosity=homozygote&parameter_stable_id=ESLIM_005_001_005&pipeline_stable_id=ESLIM_001&procedure_stable_id=ESLIM_005_001&parameter_stable_id=ESLIM_005_001_005&phenotyping_center=MRC Harwell
Aldh2	High		abnormal response to tactile stimuli	Aldh2<tm1a(EUCOMM)Wtsi>	homozygote	male	Early adult	Modified SHIRPA	Touch escape	MRC Harwell	EuroPhenome	2.21e-06	//www.mousephenotype.org/data/charts?accession=MGI:99600&allele_accession_id=MGI:4431566&zygosity=homozygote&parameter_stable_id=ESLIM_008_001_014&pipeline_stable_id=ESLIM_002&procedure_stable_id=ESLIM_008_001&parameter_stable_id=ESLIM_008_001_014&phenotyping_center=MRC Harwell
Aldh2	High		increased IgG1 level	Aldh2<tm1a(EUCOMM)Wtsi>	homozygote	male	Early adult	Immunoglobulin	IgG1	HMGU	EuroPhenome	2.27e-06	//www.mousephenotype.org/data/charts?accession=MGI:99600&allele_accession_id=MGI:4431566&zygosity=homozygote&parameter_stable_id=ESLIM_019_001_003&pipeline_stable_id=ESLIM_002&procedure_stable_id=ESLIM_019_001&parameter_stable_id=ESLIM_019_001_003&phenotyping_center=HMGU
Aldh2	High		decreased erythrocyte cell number	Aldh2<tm1a(EUCOMM)Wtsi>	homozygote	male	Early adult	Haematology	Red blood cell count	HMGU	EuroPhenome	3.24e-06	//www.mousephenotype.org/data/charts?accession=MGI:99600&allele_accession_id=MGI:4431566&zygosity=homozygote&parameter_stable_id=ESLIM_016_001_002&pipeline_stable_id=ESLIM_002&procedure_stable_id=ESLIM_016_001&parameter_stable_id=ESLIM_016_001_002&phenotyping_center=HMGU
Aldh2	High		decreased bone mineral density	Aldh2<tm1a(EUCOMM)Wtsi>	homozygote	female	Early adult	DEXA	Bone Mineral Density (excluding skull)	MRC Harwell	EuroPhenome	4.51e-06	//www.mousephenotype.org/data/charts?accession=MGI:99600&allele_accession_id=MGI:4431566&zygosity=homozygote&parameter_stable_id=ESLIM_005_001_004&pipeline_stable_id=ESLIM_001&procedure_stable_id=ESLIM_005_001&parameter_stable_id=ESLIM_005_001_004&phenotyping_center=MRC Harwell
Aldh2	High		decreased CD8-positive, alpha-beta T cell number	Aldh2<tm1a(EUCOMM)Wtsi>	homozygote	female	Early adult	FACs Analysis	T cell CD8+ percentage	MRC Harwell	EuroPhenome	7.68e-06	//www.mousephenotype.org/data/charts?accession=MGI:99600&allele_accession_id=MGI:4431566&zygosity=homozygote&parameter_stable_id=ESLIM_018_001_002&pipeline_stable_id=ESLIM_002&procedure_stable_id=ESLIM_018_001&parameter_stable_id=ESLIM_018_001_002&phenotyping_center=MRC Harwell
Aldh2	High		abnormal startle reflex	Aldh2<tm1a(EUCOMM)Wtsi>	homozygote	female	Early adult	Modified SHIRPA	Startle response	MRC Harwell	EuroPhenome	8.13e-06	//www.mousephenotype.org/data/charts?accession=MGI:99600&allele_accession_id=MGI:4431566&zygosity=homozygote&parameter_stable_id=ESLIM_008_001_013&pipeline_stable_id=ESLIM_002&procedure_stable_id=ESLIM_008_001&parameter_stable_id=ESLIM_008_001_013&phenotyping_center=MRC Harwell
Aldh2	High		abnormal lens morphology	Aldh2<tm1b(EUCOMM)Wtsi>	homozygote	not_considered	Early adult	Eye Morphology	Mean left eye lens density	HMGU	IMPC	8.22e-06	//www.mousephenotype.org/data/charts?accession=MGI:99600&allele_accession_id=MGI:5695134&zygosity=homozygote&parameter_stable_id=IMPC_EYE_056_001&pipeline_stable_id=HMGU_001&procedure_stable_id=IMPC_EYE_001&parameter_stable_id=IMPC_EYE_056_001&phenotyping_center=HMGU
Aldh2	High		decreased circulating alkaline phosphatase level	Aldh2<tm1a(EUCOMM)Wtsi>	homozygote	male	Early adult	Clinical Chemistry	Alkaline phosphatase	WTSI	EuroPhenome	1.79e-05	//www.mousephenotype.org/data/charts?accession=MGI:99600&allele_accession_id=MGI:4431566&zygosity=homozygote&parameter_stable_id=M-G-P_025_001_015&pipeline_stable_id=M-G-P_001&procedure_stable_id=M-G-P_025_001&parameter_stable_id=M-G-P_025_001_015&phenotyping_center=WTSI
Aldh2	High		decreased circulating cholesterol level	Aldh2<tm1a(EUCOMM)Wtsi>	homozygote	male	Early adult	Clinical Chemistry	Total cholesterol	HMGU	EuroPhenome	3.57e-05	//www.mousephenotype.org/data/charts?accession=MGI:99600&allele_accession_id=MGI:4431566&zygosity=homozygote&parameter_stable_id=ESLIM_015_001_017&pipeline_stable_id=ESLIM_002&procedure_stable_id=ESLIM_015_001&parameter_stable_id=ESLIM_015_001_017&phenotyping_center=HMGU
Aldh2	High		decreased T cell number	Aldh2<tm1a(EUCOMM)Wtsi>	homozygote	female	Early adult	FACs Analysis	T cell CD3+ percentage	MRC Harwell	EuroPhenome	3.81e-05	//www.mousephenotype.org/data/charts?accession=MGI:99600&allele_accession_id=MGI:4431566&zygosity=homozygote&parameter_stable_id=ESLIM_018_001_003&pipeline_stable_id=ESLIM_002&procedure_stable_id=ESLIM_018_001&parameter_stable_id=ESLIM_018_001_003&phenotyping_center=MRC Harwell
Aldh2	High		decreased CD4-positive, alpha-beta T cell number	Aldh2<tm1a(EUCOMM)Wtsi>	homozygote	female	Early adult	FACs Analysis	T cell CD4+ percentage	MRC Harwell	EuroPhenome	5.16e-05	//www.mousephenotype.org/data/charts?accession=MGI:99600&allele_accession_id=MGI:4431566&zygosity=homozygote&parameter_stable_id=ESLIM_018_001_001&pipeline_stable_id=ESLIM_002&procedure_stable_id=ESLIM_018_001&parameter_stable_id=ESLIM_018_001_001&phenotyping_center=MRC Harwell
Aldh2	High		decreased hematocrit	Aldh2<tm1a(EUCOMM)Wtsi>	homozygote	male	Early adult	Haematology	Haematocrit	HMGU	EuroPhenome	5.2e-05	//www.mousephenotype.org/data/charts?accession=MGI:99600&allele_accession_id=MGI:4431566&zygosity=homozygote&parameter_stable_id=ESLIM_016_001_004&pipeline_stable_id=ESLIM_002&procedure_stable_id=ESLIM_016_001&parameter_stable_id=ESLIM_016_001_004&phenotyping_center=HMGU
Aldh2	High		decreased circulating glycerol level	Aldh2<tm1a(EUCOMM)Wtsi>	homozygote	female	Early adult	Clinical Chemistry	Glycerol	WTSI	EuroPhenome	7.42e-05	//www.mousephenotype.org/data/charts?accession=MGI:99600&allele_accession_id=MGI:4431566&zygosity=homozygote&parameter_stable_id=M-G-P_025_001_029&pipeline_stable_id=M-G-P_001&procedure_stable_id=M-G-P_025_001&parameter_stable_id=M-G-P_025_001_029&phenotyping_center=WTSI
Aldh2	High		decreased circulating LDL cholesterol level	Aldh2<tm1a(EUCOMM)Wtsi>	homozygote	male	Early adult	Clinical Chemistry	LDL-cholesterol	WTSI	EuroPhenome	7.67e-05	//www.mousephenotype.org/data/charts?accession=MGI:99600&allele_accession_id=MGI:4431566&zygosity=homozygote&parameter_stable_id=M-G-P_025_001_024&pipeline_stable_id=M-G-P_001&procedure_stable_id=M-G-P_025_001&parameter_stable_id=M-G-P_025_001_024&phenotyping_center=WTSI
Ankrd27	High	NA	decreased total retina thickness	Ankrd27<tm1b(EUCOMM)Hmgu>	homozygote	female	Early adult	Eye Morphology	Right total retinal thickness	ICS	IMPC	3.69e-07	//www.mousephenotype.org/data/charts?accession=MGI:2444103&allele_accession_id=MGI:5612827&zygosity=homozygote&parameter_stable_id=IMPC_EYE_062_001&pipeline_stable_id=ICS_001&procedure_stable_id=IMPC_EYE_003&parameter_stable_id=IMPC_EYE_062_001&phenotyping_center=ICS
Ankrd27	High		short tibia	Ankrd27<tm1b(EUCOMM)Hmgu>	homozygote	male	Early adult	Heart Weight	Tibia length	ICS	IMPC	6.74e-07	//www.mousephenotype.org/data/charts?accession=MGI:2444103&allele_accession_id=MGI:5612827&zygosity=homozygote&parameter_stable_id=IMPC_HWT_002_001&pipeline_stable_id=ICS_001&procedure_stable_id=IMPC_HWT_001&parameter_stable_id=IMPC_HWT_002_001&phenotyping_center=ICS
Ankrd27	High		decreased total retina thickness	Ankrd27<tm1b(EUCOMM)Hmgu>	homozygote	male	Early adult	Eye Morphology	Right total retinal thickness	ICS	IMPC	7.48e-07	//www.mousephenotype.org/data/charts?accession=MGI:2444103&allele_accession_id=MGI:5612827&zygosity=homozygote&parameter_stable_id=IMPC_EYE_062_001&pipeline_stable_id=ICS_001&procedure_stable_id=IMPC_EYE_003&parameter_stable_id=IMPC_EYE_062_001&phenotyping_center=ICS
Ankrd27	High		decreased total retina thickness	Ankrd27<tm1b(EUCOMM)Hmgu>	homozygote	female	Early adult	Eye Morphology	Left total retinal thickness	ICS	IMPC	9.16e-06	//www.mousephenotype.org/data/charts?accession=MGI:2444103&allele_accession_id=MGI:5612827&zygosity=homozygote&parameter_stable_id=IMPC_EYE_068_001&pipeline_stable_id=ICS_001&procedure_stable_id=IMPC_EYE_003&parameter_stable_id=IMPC_EYE_068_001&phenotyping_center=ICS
Apoc1	High	Mice homozygous for a knock-out allele exhibit normal serum lipid levels on a chow diet, develop hypercholesterolemia only when fed a high-fat/high-cholesterol diet, and show significant increases in the liver content of cholesteryl esters and triglycerides and in biliary cholesterol concentration.	NA
Apoe	High	Mutations at this locus cause diet-induced hypercholesterolemia and atherosclerosis. Homozygous null mutants also develop foam-cell rich deposits in proximal aorta, impaired blood-nerve and blood-brain barriers, and many xanthomatous lesions.	increased circulating LDL cholesterol level	Apoe<tm1Unc>	homozygote	male	Early adult	Clinical Chemistry	LDL-cholesterol	WTSI	MGP	<5.00E-324	//www.mousephenotype.org/data/charts?accession=MGI:88057&allele_accession_id=MGI:1857129&zygosity=homozygote&parameter_stable_id=ESLIM_015_001_024&pipeline_stable_id=ESLIM_002&procedure_stable_id=ESLIM_015_001&parameter_stable_id=ESLIM_015_001_024&phenotyping_center=WTSI
Apoe	High		increased circulating LDL cholesterol level	Apoe<tm1Unc>	homozygote	female	Early adult	Clinical Chemistry	LDL-cholesterol	WTSI	MGP	<5.00E-324	//www.mousephenotype.org/data/charts?accession=MGI:88057&allele_accession_id=MGI:1857129&zygosity=homozygote&parameter_stable_id=ESLIM_015_001_024&pipeline_stable_id=ESLIM_002&procedure_stable_id=ESLIM_015_001&parameter_stable_id=ESLIM_015_001_024&phenotyping_center=WTSI
Apoe	High		increased circulating cholesterol level	Apoe<tm1Unc>	homozygote	male	Early adult	Fasted Clinical Chemistry	Total cholesterol	WTSI	MGP	<5.00E-324	//www.mousephenotype.org/data/charts?accession=MGI:88057&allele_accession_id=MGI:1857129&zygosity=homozygote&parameter_stable_id=ESLIM_021_001_002&pipeline_stable_id=ESLIM_001&procedure_stable_id=ESLIM_021_001&parameter_stable_id=ESLIM_021_001_002&phenotyping_center=WTSI
Apoe	High		increased circulating cholesterol level	Apoe<tm1Unc>	homozygote	female	Early adult	Fasted Clinical Chemistry	Total cholesterol	WTSI	MGP	<5.00E-324	//www.mousephenotype.org/data/charts?accession=MGI:88057&allele_accession_id=MGI:1857129&zygosity=homozygote&parameter_stable_id=ESLIM_021_001_002&pipeline_stable_id=ESLIM_001&procedure_stable_id=ESLIM_021_001&parameter_stable_id=ESLIM_021_001_002&phenotyping_center=WTSI
Apoe	High		increased circulating cholesterol level	Apoe<tm1Unc>	homozygote	male	Early adult	Clinical Chemistry	Total cholesterol	WTSI	MGP	1.13e-36	//www.mousephenotype.org/data/charts?accession=MGI:88057&allele_accession_id=MGI:1857129&zygosity=homozygote&parameter_stable_id=ESLIM_015_001_017&pipeline_stable_id=ESLIM_002&procedure_stable_id=ESLIM_015_001&parameter_stable_id=ESLIM_015_001_017&phenotyping_center=WTSI
Apoe	High		increased circulating cholesterol level	Apoe<tm1Unc>	homozygote	female	Early adult	Clinical Chemistry	Total cholesterol	WTSI	MGP	2.03e-25	//www.mousephenotype.org/data/charts?accession=MGI:88057&allele_accession_id=MGI:1857129&zygosity=homozygote&parameter_stable_id=ESLIM_015_001_017&pipeline_stable_id=ESLIM_002&procedure_stable_id=ESLIM_015_001&parameter_stable_id=ESLIM_015_001_017&phenotyping_center=WTSI
Apoe	High		increased circulating triglyceride level	Apoe<tm1Unc>	homozygote	male	Early adult	Fasted Clinical Chemistry	Triglycerides	WTSI	MGP	2.29e-21	//www.mousephenotype.org/data/charts?accession=MGI:88057&allele_accession_id=MGI:1857129&zygosity=homozygote&parameter_stable_id=ESLIM_021_001_003&pipeline_stable_id=ESLIM_001&procedure_stable_id=ESLIM_021_001&parameter_stable_id=ESLIM_021_001_003&phenotyping_center=WTSI
Apoe	High		increased circulating LDL cholesterol level	Apoe<tm1Unc>	homozygote	female	Early adult	Fasted Clinical Chemistry	LDL-cholesterol	WTSI	MGP	2.23e-13	//www.mousephenotype.org/data/charts?accession=MGI:88057&allele_accession_id=MGI:1857129&zygosity=homozygote&parameter_stable_id=ESLIM_021_001_006&pipeline_stable_id=ESLIM_001&procedure_stable_id=ESLIM_021_001&parameter_stable_id=ESLIM_021_001_006&phenotyping_center=WTSI
Apoe	High		increased circulating alkaline phosphatase level	Apoe<tm1Unc>	homozygote	female	Early adult	Clinical Chemistry	Alkaline phosphatase	WTSI	MGP	6.31e-13	//www.mousephenotype.org/data/charts?accession=MGI:88057&allele_accession_id=MGI:1857129&zygosity=homozygote&parameter_stable_id=ESLIM_015_001_015&pipeline_stable_id=ESLIM_002&procedure_stable_id=ESLIM_015_001&parameter_stable_id=ESLIM_015_001_015&phenotyping_center=WTSI
Apoe	High		increased circulating triglyceride level	Apoe<tm1Unc>	homozygote	female	Early adult	Fasted Clinical Chemistry	Triglycerides	WTSI	MGP	7.01e-12	//www.mousephenotype.org/data/charts?accession=MGI:88057&allele_accession_id=MGI:1857129&zygosity=homozygote&parameter_stable_id=ESLIM_021_001_003&pipeline_stable_id=ESLIM_001&procedure_stable_id=ESLIM_021_001&parameter_stable_id=ESLIM_021_001_003&phenotyping_center=WTSI
Apoe	High		increased circulating triglyceride level	Apoe<tm1Unc>	homozygote	male	Early adult	Clinical Chemistry	Triglyceride	WTSI	MGP	2.35e-10	//www.mousephenotype.org/data/charts?accession=MGI:88057&allele_accession_id=MGI:1857129&zygosity=homozygote&parameter_stable_id=ESLIM_015_001_018&pipeline_stable_id=ESLIM_002&procedure_stable_id=ESLIM_015_001&parameter_stable_id=ESLIM_015_001_018&phenotyping_center=WTSI
Apoe	High		increased circulating bilirubin level	Apoe<tm1Unc>	homozygote	male	Early adult	Clinical Chemistry	Total bilirubin	WTSI	MGP	9.7e-10	//www.mousephenotype.org/data/charts?accession=MGI:88057&allele_accession_id=MGI:1857129&zygosity=homozygote&parameter_stable_id=ESLIM_015_001_022&pipeline_stable_id=ESLIM_002&procedure_stable_id=ESLIM_015_001&parameter_stable_id=ESLIM_015_001_022&phenotyping_center=WTSI
Apoe	High		decreased circulating glucose level	Apoe<tm1Unc>	homozygote	female	Early adult	Fasted Clinical Chemistry	Glucose	WTSI	MGP	1.78e-08	//www.mousephenotype.org/data/charts?accession=MGI:88057&allele_accession_id=MGI:1857129&zygosity=homozygote&parameter_stable_id=ESLIM_021_001_001&pipeline_stable_id=ESLIM_001&procedure_stable_id=ESLIM_021_001&parameter_stable_id=ESLIM_021_001_001&phenotyping_center=WTSI
Apoe	High		abnormal tooth morphology	Apoe<tm1Unc>	homozygote	male	Early adult	X-Ray	Teeth	WTSI	MGP	2.51e-07	//www.mousephenotype.org/data/charts?accession=MGI:88057&allele_accession_id=MGI:1857129&zygosity=homozygote&parameter_stable_id=ESLIM_006_001_021&pipeline_stable_id=ESLIM_001&procedure_stable_id=ESLIM_006_001&parameter_stable_id=ESLIM_006_001_021&phenotyping_center=WTSI
Apoe	High		abnormal glucose homeostasis	Apoe<tm1Unc>	homozygote	not_considered	Early adult	Simplified IPGTT	Glucose response AUC	WTSI	MGP	6.84e-07	//www.mousephenotype.org/data/charts?accession=MGI:88057&allele_accession_id=MGI:1857129&zygosity=homozygote&parameter_stable_id=ESLIM_004_001_701&pipeline_stable_id=ESLIM_001&procedure_stable_id=ESLIM_004_001&parameter_stable_id=ESLIM_004_001_701&phenotyping_center=WTSI
Apoe	High		increased circulating LDL cholesterol level	Apoe<tm1Unc>	homozygote	male	Early adult	Fasted Clinical Chemistry	LDL-cholesterol	WTSI	MGP	1.02e-05	//www.mousephenotype.org/data/charts?accession=MGI:88057&allele_accession_id=MGI:1857129&zygosity=homozygote&parameter_stable_id=ESLIM_021_001_006&pipeline_stable_id=ESLIM_001&procedure_stable_id=ESLIM_021_001&parameter_stable_id=ESLIM_021_001_006&phenotyping_center=WTSI
Apoe	High		decreased circulating serum albumin level	Apoe<tm1Unc>	homozygote	male	Early adult	Clinical Chemistry	Albumin	WTSI	MGP	3.72e-05	//www.mousephenotype.org/data/charts?accession=MGI:88057&allele_accession_id=MGI:1857129&zygosity=homozygote&parameter_stable_id=ESLIM_015_001_008&pipeline_stable_id=ESLIM_002&procedure_stable_id=ESLIM_015_001&parameter_stable_id=ESLIM_015_001_008&phenotyping_center=WTSI
Apoe	High		increased circulating alkaline phosphatase level	Apoe<tm1Unc>	homozygote	male	Early adult	Clinical Chemistry	Alkaline phosphatase	WTSI	MGP	5.57e-05	//www.mousephenotype.org/data/charts?accession=MGI:88057&allele_accession_id=MGI:1857129&zygosity=homozygote&parameter_stable_id=ESLIM_015_001_015&pipeline_stable_id=ESLIM_002&procedure_stable_id=ESLIM_015_001&parameter_stable_id=ESLIM_015_001_015&phenotyping_center=WTSI
Card9	Mild	Mice homozygous for one allele of this gene display impaired immune responses to fungal infection but normal rates of bacterial clearance. However, homozygotes for a second allele display impaired bacterial clearance and impaired early innate immune responses.	NA
Ctsb	High	Homozygotes for targeted null mutations are born normal without gross abnormalities. Homozygous mutant has resistance to induced pancreatitis. In combination with Ctsltm1Cptr, double homozygous mutant shows postnatal lethality due to wide neuronal degeneration in brain.	NA
Ctss	High	Homozygous null mice are resistant to the development of experimental autoimmune myasthenia gravis and showed reduced T and B cell responses to acetylcholine receptor.	decreased spleen weight	Ctss<em1(IMPC)H>	homozygote	not_considered	Early adult	Organ Weight	Spleen weight	MRC Harwell	IMPC	7.13e-05	//www.mousephenotype.org/data/charts?accession=MGI:107341&allele_accession_id=MGI:6435664&zygosity=homozygote&parameter_stable_id=HRWL_OWT_001_001&pipeline_stable_id=HRWL_001&procedure_stable_id=HRWL_OWT_001&parameter_stable_id=HRWL_OWT_001_001&phenotyping_center=MRC Harwell
Fkbp1b	High	Homozygotes for a null allele display exercise-induced sudden cardiac death. Homozygotes for a second null allele show impaired glucose tolerance and glucose-driven insulin secretion. Homozygotes for a third null allele show Ca2+ dysregulation and male-specific cardiac hypertrophy and hypertension.	increased startle reflex	Fkbp1b<tm1b(EUCOMM)Hmgu>	homozygote	male	Early adult	Acoustic Startle and Pre-pulse Inhibition (PPI)	Response amplitude - S	BCM	IMPC	1.58e-06	//www.mousephenotype.org/data/charts?accession=MGI:1336205&allele_accession_id=MGI:5692614&zygosity=homozygote&parameter_stable_id=IMPC_ACS_006_001&pipeline_stable_id=BCM_001&procedure_stable_id=IMPC_ACS_003&parameter_stable_id=IMPC_ACS_006_001&phenotyping_center=BCM
Fkbp1b	High		abnormal retina blood vessel morphology	Fkbp1b<tm1b(EUCOMM)Hmgu>	homozygote	male	Early adult	Eye Morphology	Retinal Blood Vessels Structure	BCM	IMPC	1.14e-05	//www.mousephenotype.org/data/charts?accession=MGI:1336205&allele_accession_id=MGI:5692614&zygosity=homozygote&parameter_stable_id=IMPC_EYE_025_001&pipeline_stable_id=BCM_001&procedure_stable_id=IMPC_EYE_003&parameter_stable_id=IMPC_EYE_025_001&phenotyping_center=BCM
Gcdh	High	Homozygotes for a targeted null mutation exhibit a mild motor deficit associated with a diffuse spongiform myelinopathy and elevated levels of glutaric acid and 3-hydroxyglutaric acid.	preweaning lethality, incomplete penetrance	Gcdh<tm2b(EUCOMM)Hmgu>	homozygote	female	Early adult	Viability Primary Screen	Homozygous females viability	BCM	IMPC	<5.00E-324	//www.mousephenotype.org/data/charts?accession=MGI:104541&allele_accession_id=MGI:5692549&zygosity=homozygote&parameter_stable_id=IMPC_VIA_064_001&pipeline_stable_id=BCM_001&procedure_stable_id=IMPC_VIA_002&parameter_stable_id=IMPC_VIA_064_001&phenotyping_center=BCM
Gcdh	High		increased heart left ventricle size	Gcdh<tm2b(EUCOMM)Hmgu>	homozygote	female	Early adult	Echo	LVAWd	BCM	IMPC	1.37e-07	//www.mousephenotype.org/data/charts?accession=MGI:104541&allele_accession_id=MGI:5692549&zygosity=homozygote&parameter_stable_id=IMPC_ECH_007_001&pipeline_stable_id=BCM_001&procedure_stable_id=IMPC_ECH_001&parameter_stable_id=IMPC_ECH_007_001&phenotyping_center=BCM
Havcr2	Mild	Mice homozygous for a knock-out allele exhibit normal thymic development and show no evidence of autoimmunity or lymphoproliferation. Mice homozygous for a different targeted allele exhibit improved survival following influenza infection.	enlarged heart	Havcr2<tm1b(KOMP)Wtsi>	homozygote	male	Early adult	Gross Pathology and Tissue Collection	Heart	UC Davis	IMPC	<5.00E-324	//www.mousephenotype.org/data/grosspath/MGI:2159682/IMPC_PAT_006_002
Havcr2	Mild		abnormal heart morphology	Havcr2<tm1b(KOMP)Wtsi>	homozygote	male	Early adult	Gross Pathology and Tissue Collection	Heart	UC Davis	IMPC	<5.00E-324	//www.mousephenotype.org/data/grosspath/MGI:2159682/IMPC_PAT_006_002
Havcr2	Mild		abnormal kidney morphology	Havcr2<tm1b(KOMP)Wtsi>	homozygote	female	Early adult	Gross Pathology and Tissue Collection	Kidney	UC Davis	IMPC	<5.00E-324	//www.mousephenotype.org/data/grosspath/MGI:2159682/IMPC_PAT_017_002
Havcr2	Mild		increased spleen weight	Havcr2<tm1b(KOMP)Wtsi>	homozygote	male	Early adult	Organ Weight	Spleen weight	UC Davis	IMPC	5.87e-16	//www.mousephenotype.org/data/charts?accession=MGI:2159682&allele_accession_id=MGI:5692796&zygosity=homozygote&parameter_stable_id=UCD_OWT_003_001&pipeline_stable_id=UCD_001&procedure_stable_id=UCD_OWT_001&parameter_stable_id=UCD_OWT_003_001&phenotyping_center=UC Davis
Hexim1	High	Mice homozygous for a gene trapped allele exhibit prenatal lethalilty associated with dilated cardiomyopathy.	NA
Hexim2	High	NA	NA
Hgfac	High	Homozygous null mice display impaired intestinal regeneration and increased mortality after intestinal injury.	NA
Hsf1	Mild	Inactivation of this gene results in female infertility. Additional abnormalities observed in one line of targeted mice include placental defects, growth retardation, loss of the classical heat shock response, and impaired immune response.	abnormal embryo size	Hsf1<tm1.1(KOMP)Vlcg>	homozygote	female	E18.5	Gross Morphology Embryo E18.5	Embryo Size	JAX	IMPC	<5.00E-324	//www.mousephenotype.org/data/charts?accession=MGI:96238&allele_accession_id=MGI:5445761&zygosity=homozygote&parameter_stable_id=IMPC_GEP_022_001&pipeline_stable_id=JAX_001&procedure_stable_id=IMPC_GEP_003&parameter_stable_id=IMPC_GEP_022_001&phenotyping_center=JAX
Hsf1	Mild		preweaning lethality, incomplete penetrance	Hsf1<tm1.1(KOMP)Vlcg>	homozygote	not_considered	Early adult	Viability Primary Screen	Viability Outcome	JAX	IMPC	<5.00E-324	//www.mousephenotype.org/data/charts?accession=MGI:96238&allele_accession_id=MGI:5445761&zygosity=homozygote&parameter_stable_id=IMPC_VIA_001_001&pipeline_stable_id=JAX_001&procedure_stable_id=IMPC_VIA_001&parameter_stable_id=IMPC_VIA_001_001&phenotyping_center=JAX
Hsf1	Mild		abnormal retina morphology	Hsf1<tm1.1(KOMP)Vlcg>	heterozygote	female	Early adult	Eye Morphology	Retina (combined)	JAX	IMPC	1.79e-05	//www.mousephenotype.org/data/charts?accession=MGI:96238&allele_accession_id=MGI:5445761&zygosity=heterozygote&parameter_stable_id=IMPC_EYE_092_001&pipeline_stable_id=JAX_001&procedure_stable_id=IMPC_EYE_001&parameter_stable_id=IMPC_EYE_092_001&phenotyping_center=JAX
Hsf1	Mild		abnormal sleep behavior	Hsf1<tm1.1(KOMP)Vlcg>	heterozygote	female	Early adult	Sleep Wake	Breath rate during sleep standard deviation	JAX	IMPC	1.89e-05	//www.mousephenotype.org/data/charts?accession=MGI:96238&allele_accession_id=MGI:5445761&zygosity=heterozygote&parameter_stable_id=JAX_SLW_014_001&pipeline_stable_id=JAX_001&procedure_stable_id=JAX_SLW_001&parameter_stable_id=JAX_SLW_014_001&phenotyping_center=JAX
Hsf1	Mild		decreased circulating glucose level	Hsf1<tm1.1(KOMP)Vlcg>	heterozygote	not_considered	Early adult	Plasma Chemistry	Glucose	JAX	IMPC	5.42e-05	//www.mousephenotype.org/data/charts?accession=MGI:96238&allele_accession_id=MGI:5445761&zygosity=heterozygote&parameter_stable_id=JAX_PLC_004_001&pipeline_stable_id=JAX_001&procedure_stable_id=JAX_PLC_001&parameter_stable_id=JAX_PLC_004_001&phenotyping_center=JAX
Lrp4	High	Homozygous mutations of this gene cause polysyndactyly. Additional phenotypes may include growth retardation, abnormal incisor development, kidney agenesis, and neonatal lethality associated with respiratory failure.	NA
Mst1	High	Mice homozygous for a knock-out allele exhibit lipid-filled cytoplasmic vacuoles in hepatocytes throughout the liver lobules.	NA
Ncan	High	Mice homozygous for targeted null mutations are viable and fertile and exhibit normal behavior and brain anatomy; however, mild defects in long term potentiation were noted.	NA
Nppb	High	Homozygotes for a targeted null mutation develop multifocal fibrotic ventricular lesions which become larger and more numerous under conditions of ventricular pressure overload.	NA
Obp2b	Mild	NA	abnormal kidney morphology	Obp2b<em1(IMPC)Kmpc>	homozygote	female	Early adult	Gross Pathology and Tissue Collection	Kidney	KMPC	IMPC	<5.00E-324	//www.mousephenotype.org/data/grosspath/MGI:3651927/IMPC_PAT_017_002
Obp2b	Mild		enlarged kidney	Obp2b<em1(IMPC)Kmpc>	homozygote	female	Early adult	Gross Pathology and Tissue Collection	Kidney	KMPC	IMPC	<5.00E-324	//www.mousephenotype.org/data/grosspath/MGI:3651927/IMPC_PAT_017_002
Obp2b	Mild		preweaning lethality, incomplete penetrance	Obp2b<em1(IMPC)Kmpc>	homozygote	female	Early adult	Viability Primary Screen	Homozygous females viability	KMPC	IMPC	<5.00E-324	//www.mousephenotype.org/data/charts?accession=MGI:3651927&allele_accession_id=MGI:6336126&zygosity=homozygote&parameter_stable_id=IMPC_VIA_064_001&pipeline_stable_id=IMPC_001&procedure_stable_id=IMPC_VIA_002&parameter_stable_id=IMPC_VIA_064_001&phenotyping_center=KMPC
Pnp	Mild	Nullizygous mice show impaired thymocyte differentiation, T cell function and mitochondrial DNA repair, altered lymphocyte subpopulations and metabolism, and enhanced thymocyte apoptosis and sensitivity to gamma-irradiation. ENU-induced mutants show a gradual decline in T cell number and function.	NA
Rab1a	High	Mice homozygous for a null allele exhibit complete embryonic lethality during organogenesis.	preweaning lethality, complete penetrance	Rab1a<tm1b(KOMP)Wtsi>	homozygote	not_considered	Early adult	Viability Primary Screen	Viability Outcome	MRC Harwell	IMPC	<5.00E-324	//www.mousephenotype.org/data/charts?accession=MGI:97842&allele_accession_id=MGI:6281094&zygosity=homozygote&parameter_stable_id=IMPC_VIA_001_001&pipeline_stable_id=HRWL_001&procedure_stable_id=IMPC_VIA_001&parameter_stable_id=IMPC_VIA_001_001&phenotyping_center=MRC Harwell
Rab1a	High		abnormal vibrissa morphology	Rab1a<tm1b(KOMP)Wtsi>	heterozygote	male	Early adult	Combined SHIRPA and Dysmorphology	Vibrissae - appearance	MRC Harwell	IMPC	2.12e-05	//www.mousephenotype.org/data/charts?accession=MGI:97842&allele_accession_id=MGI:6281094&zygosity=heterozygote&parameter_stable_id=IMPC_CSD_024_001&pipeline_stable_id=HRWL_001&procedure_stable_id=IMPC_CSD_003&parameter_stable_id=IMPC_CSD_024_001&phenotyping_center=MRC Harwell
Rras2	High	Mice homozygous for a gene trap insertion exhibit retinal degeneration, and increased total body mass and total body fat.	abnormal uterus morphology	Rras2<em1(IMPC)Ccpcz>	homozygote	female	Early adult	Gross Pathology and Tissue Collection	Uterus	CCP-IMG	IMPC	<5.00E-324	//www.mousephenotype.org/data/grosspath/MGI:1914172/IMPC_PAT_029_002
Rras2	High		enlarged thymus	Rras2<em1(IMPC)Ccpcz>	homozygote	female	Early adult	Gross Pathology and Tissue Collection	Thymus	CCP-IMG	IMPC	<5.00E-324	//www.mousephenotype.org/data/grosspath/MGI:1914172/IMPC_PAT_004_002
Rras2	High		abnormal urinary bladder morphology	Rras2<em1(IMPC)Ccpcz>	homozygote	male	Early adult	Gross Pathology and Tissue Collection	Urinary bladder	CCP-IMG	IMPC	<5.00E-324	//www.mousephenotype.org/data/grosspath/MGI:1914172/IMPC_PAT_023_002
Rras2	High		abnormal kidney morphology	Rras2<em1(IMPC)Ccpcz>	homozygote	female	Early adult	Gross Pathology and Tissue Collection	Kidney	CCP-IMG	IMPC	<5.00E-324	//www.mousephenotype.org/data/grosspath/MGI:1914172/IMPC_PAT_017_002
Rras2	High		abnormal thymus morphology	Rras2<em1(IMPC)Ccpcz>	homozygote	female	Early adult	Gross Pathology and Tissue Collection	Thymus	CCP-IMG	IMPC	<5.00E-324	//www.mousephenotype.org/data/grosspath/MGI:1914172/IMPC_PAT_004_002
Rras2	High		hydrometra	Rras2<em1(IMPC)Ccpcz>	homozygote	female	Early adult	Gross Pathology and Tissue Collection	Uterus	CCP-IMG	IMPC	<5.00E-324	//www.mousephenotype.org/data/grosspath/MGI:1914172/IMPC_PAT_029_002
Rras2	High		increased NK cell number	Rras2<em1(IMPC)Ccpcz>	homozygote	male	Early adult	Immunophenotyping	NK cells (Panel A) - % of live leukocytes (Panel A)	CCP-IMG	IMPC	1.41e-10	//www.mousephenotype.org/data/charts?accession=MGI:1914172&allele_accession_id=MGI:6414528&zygosity=homozygote&parameter_stable_id=IMPC_IMM_005_002&pipeline_stable_id=CCP_001&procedure_stable_id=IMPC_IMM_002&parameter_stable_id=IMPC_IMM_005_002&phenotyping_center=CCP-IMG
Rras2	High		increased NK cell number	Rras2<em1(IMPC)Ccpcz>	homozygote	female	Early adult	Immunophenotyping	NK cells (Panel A) - % of live leukocytes (Panel A)	CCP-IMG	IMPC	8.77e-09	//www.mousephenotype.org/data/charts?accession=MGI:1914172&allele_accession_id=MGI:6414528&zygosity=homozygote&parameter_stable_id=IMPC_IMM_005_002&pipeline_stable_id=CCP_001&procedure_stable_id=IMPC_IMM_002&parameter_stable_id=IMPC_IMM_005_002&phenotyping_center=CCP-IMG
Rras2	High		decreased body weight	Rras2<em1(IMPC)Ccpcz>	homozygote	not_considered	Early adult	Lung mechanics by forced oscillations	Weight	CCP-IMG	IMPC	1.34e-05	//www.mousephenotype.org/data/charts?accession=MGI:1914172&allele_accession_id=MGI:6414528&zygosity=homozygote&parameter_stable_id=CCP_LFO_001_001&pipeline_stable_id=CCP_001&procedure_stable_id=CCP_LFO_001&parameter_stable_id=CCP_LFO_001_001&phenotyping_center=CCP-IMG
Rras2	High		abnormal thoracic cage shape	Rras2<em1(IMPC)Ccpcz>	homozygote	not_considered	Early adult	X-ray	Shape of ribcage	CCP-IMG	IMPC	5.73e-05	//www.mousephenotype.org/data/charts?accession=MGI:1914172&allele_accession_id=MGI:6414528&zygosity=homozygote&parameter_stable_id=CCP_XRY_059_001&pipeline_stable_id=CCP_001&procedure_stable_id=CCP_XRY_001&parameter_stable_id=CCP_XRY_059_001&phenotyping_center=CCP-IMG
Siglec7	High	NA	NA
Sphk2	High	Mice homozygous for a disruption in this gene display a normal phenotype.	NA
Spint3	Mild	Mice homozygous for a null allele exhibit normal male fertility.	NA
Tnfsf12	High	Mice homozygous for disruptions in this gene have increased numbers of natural killer cells, particulalry in secondary lymph organs. They display an enhanced inflammatory response, increased susceptibility to lipopolysaccharide, and increased tumor resistance.	NA
Ulk3	Mild	NA	enlarged prostate gland	Ulk3<em2(IMPC)Tcp>	homozygote	male	Late adult	Gross Pathology and Tissue Collection	Prostate	TCP	IMPC	<5.00E-324	//www.mousephenotype.org/data/grosspath/MGI:1918992/TCPLA_PAT_026_002
Ulk3	Mild		small testis	Ulk3<em2(IMPC)Tcp>	homozygote	male	Late adult	Gross Pathology and Tissue Collection	Testes	TCP	IMPC	<5.00E-324	//www.mousephenotype.org/data/grosspath/MGI:1918992/TCPLA_PAT_024_002
Ulk3	Mild		abnormal seminal vesicle morphology	Ulk3<em2(IMPC)Tcp>	homozygote	male	Late adult	Gross Pathology and Tissue Collection	Seminal vesicle	TCP	IMPC	<5.00E-324	//www.mousephenotype.org/data/grosspath/MGI:1918992/TCPLA_PAT_027_002
Ulk3	Mild		abnormal uterus morphology	Ulk3<em2(IMPC)Tcp>	homozygote	female	Late adult	Gross Pathology and Tissue Collection	Uterus	TCP	IMPC	<5.00E-324	//www.mousephenotype.org/data/grosspath/MGI:1918992/TCPLA_PAT_029_002
Ulk3	Mild		enlarged lymph nodes	Ulk3<em2(IMPC)Tcp>	homozygote	female	Late adult	Gross Pathology and Tissue Collection	Lymph node	TCP	IMPC	<5.00E-324	//www.mousephenotype.org/data/grosspath/MGI:1918992/TCPLA_PAT_020_002
Ulk3	Mild		abnormal epididymis morphology	Ulk3<em2(IMPC)Tcp>	homozygote	male	Late adult	Gross Pathology and Tissue Collection	Epididymis	TCP	IMPC	<5.00E-324	//www.mousephenotype.org/data/grosspath/MGI:1918992/TCPLA_PAT_025_002
Ulk3	Mild		enlarged lymph nodes	Ulk3<em2(IMPC)Tcp>	homozygote	male	Early adult	Gross Pathology and Tissue Collection	Lymph node	TCP	IMPC	<5.00E-324	//www.mousephenotype.org/data/grosspath/MGI:1918992/IMPC_PAT_020_002
Ulk3	Mild		abnormal spleen morphology	Ulk3<em2(IMPC)Tcp>	homozygote	male	Early adult	Gross Pathology and Tissue Collection	Spleen	TCP	IMPC	<5.00E-324	//www.mousephenotype.org/data/grosspath/MGI:1918992/IMPC_PAT_016_002
Ulk3	Mild		enlarged lymph nodes	Ulk3<em2(IMPC)Tcp>	homozygote	male	Late adult	Gross Pathology and Tissue Collection	Lymph node	TCP	IMPC	<5.00E-324	//www.mousephenotype.org/data/grosspath/MGI:1918992/TCPLA_PAT_020_002
Ulk3	Mild		enlarged lymph nodes	Ulk3<em2(IMPC)Tcp>	homozygote	male	Early adult	Gross Pathology and Tissue Collection	Lymph node	TCP	IMPC	<5.00E-324	//www.mousephenotype.org/data/grosspath/MGI:1918992/IMPC_PAT_020_002
Ulk3	Mild		enlarged urinary bladder	Ulk3<em2(IMPC)Tcp>	homozygote	male	Late adult	Gross Pathology and Tissue Collection	Urinary bladder	TCP	IMPC	<5.00E-324	//www.mousephenotype.org/data/grosspath/MGI:1918992/TCPLA_PAT_023_002
Ulk3	Mild		abnormal lymph node morphology	Ulk3<em2(IMPC)Tcp>	homozygote	male	Late adult	Gross Pathology and Tissue Collection	Lymph node	TCP	IMPC	<5.00E-324	//www.mousephenotype.org/data/grosspath/MGI:1918992/TCPLA_PAT_020_002
Ulk3	Mild		increased circulating sodium level	Ulk3<em2(IMPC)Tcp>	homozygote	male	Early adult	Clinical Chemistry	Sodium	TCP	IMPC	4.15e-09	//www.mousephenotype.org/data/charts?accession=MGI:1918992&allele_accession_id=MGI:6157270&zygosity=homozygote&parameter_stable_id=IMPC_CBC_001_001&pipeline_stable_id=TCP_001&procedure_stable_id=IMPC_CBC_003&parameter_stable_id=IMPC_CBC_001_001&phenotyping_center=TCP
Ulk3	Mild		cataract	Ulk3<em2(IMPC)Tcp>	homozygote	female	Late adult	Eye Morphology	Lens Opacity	TCP	IMPC	4.27e-06	//www.mousephenotype.org/data/charts?accession=MGI:1918992&allele_accession_id=MGI:6157270&zygosity=homozygote&parameter_stable_id=TCPLA_EYE_017_001&pipeline_stable_id=TCPLA_001&procedure_stable_id=TCPLA_EYE_003&parameter_stable_id=TCPLA_EYE_017_001&phenotyping_center=TCP
Ulk3	Mild		decreased circulating serum albumin level	Ulk3<em2(IMPC)Tcp>	homozygote	male	Early adult	Clinical Chemistry	Albumin	TCP	IMPC	7.61e-06	//www.mousephenotype.org/data/charts?accession=MGI:1918992&allele_accession_id=MGI:6157270&zygosity=homozygote&parameter_stable_id=IMPC_CBC_007_001&pipeline_stable_id=TCP_001&procedure_stable_id=IMPC_CBC_003&parameter_stable_id=IMPC_CBC_007_001&phenotyping_center=TCP
Ulk3	Mild		increased circulating creatinine level	Ulk3<em2(IMPC)Tcp>	homozygote	female	Late adult	Clinical Chemistry	Creatinine	TCP	IMPC	4.27e-05	//www.mousephenotype.org/data/charts?accession=MGI:1918992&allele_accession_id=MGI:6157270&zygosity=homozygote&parameter_stable_id=TCPLA_CBC_005_001&pipeline_stable_id=TCPLA_001&procedure_stable_id=TCPLA_CBC_003&parameter_stable_id=TCPLA_CBC_005_001&phenotyping_center=TCP
Ulk3	Mild		decreased neutrophil cell number	Ulk3<em2(IMPC)Tcp>	homozygote	male	Late adult	Hematology	Monocyte cell count	TCP	IMPC	6.82e-05	//www.mousephenotype.org/data/charts?accession=MGI:1918992&allele_accession_id=MGI:6157270&zygosity=homozygote&parameter_stable_id=TCPLA_HEM_034_001&pipeline_stable_id=TCPLA_001&procedure_stable_id=TCPLA_HEM_002&parameter_stable_id=TCPLA_HEM_034_001&phenotyping_center=TCP
Ulk3	Mild		increased circulating cholesterol level	Ulk3<em2(IMPC)Tcp>	homozygote	female	Late adult	Clinical Chemistry	Total cholesterol	TCP	IMPC	8.39e-05	//www.mousephenotype.org/data/charts?accession=MGI:1918992&allele_accession_id=MGI:6157270&zygosity=homozygote&parameter_stable_id=TCPLA_CBC_015_001&pipeline_stable_id=TCPLA_001&procedure_stable_id=TCPLA_CBC_003&parameter_stable_id=TCPLA_CBC_015_001&phenotyping_center=TCP
